# Evolution of drug resistance drives progressive destabilizations in functionally conserved molecular dynamics of the flap region of the HIV-1 protease

**DOI:** 10.1101/2022.11.22.517502

**Authors:** Madhusudan Rajendran, Maureen C. Ferran, Leora Mouli, Eric Everingham, Gregory A. Babbitt, Miranda L. Lynch

## Abstract

The HIV-1 protease is one of several common key targets of combination drug therapies for human immunodeficiency virus infection and acquired immunodeficiency syndrome (HIV/AIDS). During the progression of the disease, some individual patients acquire -drug resistance due to mutational hotspots on the viral proteins targeted by combination drug therapies. It has recently been discovered that drug-resistant mutations accumulate on the ‘flap region’ of the HIV-1 protease, which is a critical dynamic region involved in non-specific polypeptide binding during invasion and infection of the host cell. In this study, we utilize machine learning assisted comparative molecular dynamics, conducted at single amino acid site resolution, to investigate the dynamic changes that occur during functional dimerization and polypeptide binding of the main protease. We use a multi-agent machine learning model to identify conserved dynamics of the HIV-1 main protease that are preserved across simian and feline protease orthologs (SIV and FIV). We also investigate changes in dynamics due to common drug-resistant mutations in many patients. We find that a key functional site in the flap region, a solvent-exposed isoleucine (ILE50) and surrounding sites that control flap dynamics is often targeted by drug-resistance mutations, likely leading to malfunctional molecular dynamics affecting the overall flexibility of the flap region. We conclude that better long term patient outcomes may be achieved by designing drugs that target protease regions which are less dependent upon single sites with large functional binding effects.
