## Supplementary material for "Evolution of drug resistance drives progressive destabilizations in functionally conserved molecular dynamics of the flap region of the HIV-1 protease": adjustKStests.txt

posAA	refAA	queryAA	Dval	pval	signif
1	PRO	PRO	0.36842	3.025e-16	<0.1alpha
2	GLN	GLN	0.35	3.025e-16	<0.1alpha
3	ILE	ILE	0.4275	3.025e-16	<0.1alpha
4	THR	THR	0.4825	3.025e-16	<0.1alpha
5	LEU	LEU	0.7225	3.025e-16	<0.1alpha
6	TRP	TRP	0.72	3.025e-16	<0.1alpha
7	LYS	LYS	0.6575	3.025e-16	<0.1alpha
8	ARG	ARG	0.6	3.025e-16	<0.1alpha
9	PRO	PRO	0.555	3.025e-16	<0.1alpha
10	LEU	LEU	0.5	3.025e-16	<0.1alpha
11	VAL	VAL	0.3825	3.025e-16	<0.1alpha
12	THR	THR	0.3475	3.025e-16	<0.1alpha
13	ILE	ILE	0.295	2.024289e-15	<0.1alpha
14	LYS	LYS	0.3125	3.025e-16	<0.1alpha
15	ILE	ILE	0.32	3.025e-16	<0.1alpha
16	GLY	GLY	0.3	5.941338e-16	<0.1alpha
17	GLY	GLY	0.3825	3.025e-16	<0.1alpha
18	GLN	GLN	0.36	3.025e-16	<0.1alpha
19	LEU	LEU	0.3625	3.025e-16	<0.1alpha
20	LYS	LYS	0.34	3.025e-16	<0.1alpha
21	GLU	GLU	0.365	3.025e-16	<0.1alpha
22	ALA	ALA	0.3675	3.025e-16	<0.1alpha
23	LEU	LEU	0.4125	3.025e-16	<0.1alpha
24	LEU	LEU	0.46	3.025e-16	<0.1alpha
25	ASP	ASP	0.5225	3.025e-16	<0.1alpha
26	THR	THR	0.6025	3.025e-16	<0.1alpha
27	GLY	GLY	0.6525	3.025e-16	<0.1alpha
28	ALA	ALA	0.545	3.025e-16	<0.1alpha
29	ASP	ASP	0.455	3.025e-16	<0.1alpha
30	ASP	ASP	0.3625	3.025e-16	<0.1alpha
31	THR	THR	0.2875	1.099151e-14	<0.1alpha
32	VAL	VAL	0.3175	3.025e-16	<0.1alpha
33	LEU	LEU	0.265	1.45507e-12	<0.1alpha
34	GLU	GLU	0.3125	3.025e-16	<0.1alpha
35	GLU	GLU	0.3475	3.025e-16	<0.1alpha
36	MET	MET	0.305	3.025e-16	<0.1alpha
37	ASN	ASN	0.3175	3.025e-16	<0.1alpha
38	LEU	LEU	0.3125	3.025e-16	<0.1alpha
39	PRO	PRO	0.345	3.025e-16	<0.1alpha
40	GLY	GLY	0.29	6.200192e-15	<0.1alpha
41	ARG	ARG	0.2525	1.769362e-11	<0.1alpha
42	TRP	TRP	0.2675	8.643282e-13	<0.1alpha
43	LYS	LYS	0.3075	3.025e-16	<0.1alpha
44	PRO	PRO	0.3725	3.025e-16	<0.1alpha
45	LYS	LYS	0.4375	3.025e-16	<0.1alpha
46	MET	MET	0.5375	3.025e-16	<0.1alpha
47	ILE	ILE	0.5825	3.025e-16	<0.1alpha
48	GLY	GLY	0.73	3.025e-16	<0.1alpha
49	GLY	GLY	0.8875	3.025e-16	<0.1alpha
50	ILE	ILE	0.95	3.025e-16	<0.1alpha
51	GLY	GLY	0.885	3.025e-16	<0.1alpha
52	GLY	GLY	0.8125	3.025e-16	<0.1alpha
53	PHE	PHE	0.725	3.025e-16	<0.1alpha
54	ILE	ILE	0.605	3.025e-16	<0.1alpha
55	LYS	LYS	0.47	3.025e-16	<0.1alpha
56	VAL	VAL	0.375	3.025e-16	<0.1alpha
57	ARG	ARG	0.3125	3.025e-16	<0.1alpha
58	GLN	GLN	0.26	4.0635e-12	<0.1alpha
59	TYR	TYR	0.255	1.07729e-11	<0.1alpha
60	ASP	ASP	0.2475	4.71075e-11	<0.1alpha
61	GLN	GLN	0.2575	6.740899e-12	<0.1alpha
62	ILE	ILE	0.26	4.0635e-12	<0.1alpha
63	LEU	LEU	0.3	5.941338e-16	<0.1alpha
64	ILE	ILE	0.255	1.07729e-11	<0.1alpha
65	GLU	GLU	0.2725	3.005783e-13	<0.1alpha
66	ILE	ILE	0.285	1.923075e-14	<0.1alpha
67	CYS	CYS	0.32	3.025e-16	<0.1alpha
68	GLY	GLY	0.3225	3.025e-16	<0.1alpha
69	HID	HID	0.2775	1.013301e-13	<0.1alpha
70	LYS	LYS	0.25	2.894968e-11	<0.1alpha
71	ALA	ALA	0.255	1.07729e-11	<0.1alpha
72	ILE	ILE	0.2675	8.643282e-13	<0.1alpha
73	GLY	GLY	0.2375	3.244546e-10	<0.1alpha
74	THR	THR	0.2275	2.042e-09	<0.1alpha
75	VAL	VAL	0.2325	8.221041e-10	<0.1alpha
76	LEU	LEU	0.2775	1.013301e-13	<0.1alpha
77	VAL	VAL	0.2925	3.569143e-15	<0.1alpha
78	GLY	GLY	0.3425	3.025e-16	<0.1alpha
79	PRO	PRO	0.44	3.025e-16	<0.1alpha
80	THR	THR	0.47	3.025e-16	<0.1alpha
81	PRO	PRO	0.54	3.025e-16	<0.1alpha
82	VAL	VAL	0.4325	3.025e-16	<0.1alpha
83	ASN	ASN	0.355	3.025e-16	<0.1alpha
84	ILE	ILE	0.365	3.025e-16	<0.1alpha
85	ILE	ILE	0.3325	3.025e-16	<0.1alpha
86	GLY	GLY	0.295	2.024289e-15	<0.1alpha
87	ARG	ARG	0.3775	3.025e-16	<0.1alpha
88	ASN	ASN	0.33	3.025e-16	<0.1alpha
89	LEU	LEU	0.255	1.07729e-11	<0.1alpha
90	LEU	LEU	0.3425	3.025e-16	<0.1alpha
91	THR	THR	0.3575	3.025e-16	<0.1alpha
92	GLN	GLN	0.3125	3.025e-16	<0.1alpha
93	ILE	ILE	0.335	3.025e-16	<0.1alpha
94	GLY	GLY	0.41	3.025e-16	<0.1alpha
95	CYS	CYS	0.4975	3.025e-16	<0.1alpha
96	THR	THR	0.575	3.025e-16	<0.1alpha
97	LEU	LEU	0.6325	3.025e-16	<0.1alpha
98	ASN	ASN	0.615	3.025e-16	<0.1alpha
99	PHE	PHE	0.665	3.025e-16	<0.1alpha
