## Supplementary material for "Evolution of drug resistance drives progressive destabilizations in functionally conserved molecular dynamics of the flap region of the HIV-1 protease": data_plot.csv

pos_ref	res_ref	flux_ref_avg	flux_query_avg	KLdivergence	Dvalue	pvalue	significance	ALA	ARG	ASN	ASP	CYS	GLN	GLU	GLY	HID	ILE	LEU	LYS	MET	PHE	PRO	THR	TRP	TYR	VAL	p < 0.1
1	PRO	3.50793316708229	2.92079775561097	0	0.36842	3.025e-16	p < 0.1															0					0.36842
2	GLN	3.39513075	2.7657285	-0.8466441	0.35	3.025e-16	p < 0.1						-0.8466441														0.35
3	ILE	3.2798605	2.48184825	-1.254971	0.4275	3.025e-16	p < 0.1										-1.254971										0.4275
4	THR	3.40258825	2.4568785	-1.464505	0.4825	3.025e-16	p < 0.1																-1.464505				0.4825
5	LEU	3.70831475	2.2550345	-3.148477	0.7225	3.025e-16	p < 0.1											-3.148477									0.7225
6	TRP	3.91811175	2.38193275	-3.065096	0.72	3.025e-16	p < 0.1																	-3.065096			0.72
7	LYS	3.5149515	2.25805325	-2.490569	0.6575	3.025e-16	p < 0.1												-2.490569								0.6575
8	ARG	3.1413695	2.12677875	-2.119118	0.6	3.025e-16	p < 0.1		-2.119118																		0.6
9	PRO	2.97655	2.07833525	-1.888599	0.555	3.025e-16	p < 0.1															-1.888599					0.555
10	LEU	3.0805315	2.293788	-1.499642	0.5	3.025e-16	p < 0.1											-1.499642									0.5
11	VAL	2.96290575	2.37036725	-1.105438	0.3825	3.025e-16	p < 0.1																			-1.105438	0.3825
12	THR	3.096698	2.537079	-0.91656	0.3475	3.025e-16	p < 0.1																-0.91656				0.3475
13	ILE	2.98202875	2.5493485	-0.4550595	0.295	2.024289e-15	p < 0.1										-0.4550595										0.295
14	LYS	3.03422275	2.63897825	-0.5536451	0.3125	3.025e-16	p < 0.1												-0.5536451								0.3125
15	ILE	3.12423525	2.73179025	-0.5631337	0.32	3.025e-16	p < 0.1										-0.5631337										0.32
16	GLY	3.56368475	3.09631075	-0.456379	0.3	5.941338e-16	p < 0.1								-0.456379												0.3
17	GLY	3.84810025	3.215339	-0.9809775	0.3825	3.025e-16	p < 0.1								-0.9809775												0.3825
18	GLN	3.5281305	2.95521025	-0.8983786	0.36	3.025e-16	p < 0.1						-0.8983786														0.36
19	LEU	3.45111775	2.8730465	-0.7393096	0.3625	3.025e-16	p < 0.1											-0.7393096									0.3625
20	LYS	3.09133225	2.60016175	-0.7470318	0.34	3.025e-16	p < 0.1												-0.7470318								0.34
21	GLU	2.89962375	2.40806775	-0.7986243	0.365	3.025e-16	p < 0.1							-0.7986243													0.365
22	ALA	2.65328325	2.1543505	-0.828935	0.3675	3.025e-16	p < 0.1	-0.828935																			0.3675
23	LEU	2.5186325	1.9704175	-1.066576	0.4125	3.025e-16	p < 0.1											-1.066576									0.4125
24	LEU	2.5788095	1.9185075	-1.429052	0.46	3.025e-16	p < 0.1											-1.429052									0.46
25	ASP	2.5949905	1.83557425	-1.781655	0.5225	3.025e-16	p < 0.1				-1.781655																0.5225
26	THR	2.88036425	1.928834	-2.41312	0.6025	3.025e-16	p < 0.1																-2.41312				0.6025
27	GLY	2.9816385	1.927637	-2.736918	0.6525	3.025e-16	p < 0.1								-2.736918												0.6525
28	ALA	2.71708675	1.90415425	-2.008877	0.545	3.025e-16	p < 0.1	-2.008877																			0.545
29	ASP	2.7668595	2.0584865	-1.545485	0.455	3.025e-16	p < 0.1				-1.545485																0.455
30	ASP	2.4954675	2.01223125	-1.005375	0.3625	3.025e-16	p < 0.1				-1.005375																0.3625
31	THR	2.314027	2.02193525	-0.618812	0.2875	1.099151e-14	p < 0.1																-0.618812				0.2875
32	VAL	2.33823975	2.0058555	-0.7565058	0.3175	3.025e-16	p < 0.1																			-0.7565058	0.3175
33	LEU	2.51051475	2.15337125	-0.4393909	0.265	1.45507e-12	p < 0.1											-0.4393909									0.265
34	GLU	2.7963815	2.3279405	-0.6232107	0.3125	3.025e-16	p < 0.1							-0.6232107													0.3125
35	GLU	3.15654625	2.568262	-0.7178595	0.3475	3.025e-16	p < 0.1							-0.7178595													0.3475
36	MET	3.21992175	2.679598	-0.7629188	0.305	3.025e-16	p < 0.1													-0.7629188							0.305
37	ASN	3.478944	2.90031275	-0.8281464	0.3175	3.025e-16	p < 0.1			-0.8281464																	0.3175
38	LEU	3.42552525	2.86367175	-0.6776698	0.3125	3.025e-16	p < 0.1											-0.6776698									0.3125
39	PRO	3.670262	3.0067725	-0.9465482	0.345	3.025e-16	p < 0.1															-0.9465482					0.345
40	GLY	3.73012475	3.1355685	-0.6486461	0.29	6.200192e-15	p < 0.1								-0.6486461												0.29
41	ARG	3.62193925	3.08018725	-0.4673684	0.2525	1.769362e-11	p < 0.1		-0.4673684																		0.2525
42	TRP	3.52258475	2.969919	-0.5523074	0.2675	8.643282e-13	p < 0.1																	-0.5523074			0.2675
43	LYS	3.4024825	2.83223825	-0.810664	0.3075	3.025e-16	p < 0.1												-0.810664								0.3075
44	PRO	3.520072	2.853652	-0.9759418	0.3725	3.025e-16	p < 0.1															-0.9759418					0.3725
45	LYS	3.3475245	2.622353	-1.189918	0.4375	3.025e-16	p < 0.1												-1.189918								0.4375
46	MET	3.43557325	2.519592	-1.611475	0.5375	3.025e-16	p < 0.1													-1.611475							0.5375
47	ILE	3.386386	2.294879	-2.301198	0.5825	3.025e-16	p < 0.1										-2.301198										0.5825
48	GLY	3.64827425	2.172314	-3.681072	0.73	3.025e-16	p < 0.1								-3.681072												0.73
49	GLY	4.192295	2.123274	-5.453305	0.8875	3.025e-16	p < 0.1								-5.453305												0.8875
50	ILE	4.82102025	2.1458135	-6.701439	0.95	3.025e-16	p < 0.1										-6.701439										0.95
51	GLY	4.76531	2.42305125	-5.5764	0.885	3.025e-16	p < 0.1								-5.5764												0.885
52	GLY	4.2597135	2.3959295	-4.172808	0.8125	3.025e-16	p < 0.1								-4.172808												0.8125
53	PHE	3.94732949999999	2.44299125	-3.177363	0.725	3.025e-16	p < 0.1														-3.177363						0.725
54	ILE	3.479929	2.37165725	-2.224764	0.605	3.025e-16	p < 0.1										-2.224764										0.605
55	LYS	3.3733625	2.48779425	-1.551211	0.47	3.025e-16	p < 0.1												-1.551211								0.47
56	VAL	3.1076175	2.48660675	-0.9034985	0.375	3.025e-16	p < 0.1																			-0.9034985	0.375
57	ARG	2.938786	2.49577625	-0.6516151	0.3125	3.025e-16	p < 0.1		-0.6516151																		0.3125
58	GLN	2.9672235	2.560106	-0.5571835	0.26	4.0635e-12	p < 0.1						-0.5571835														0.26
59	TYR	2.900097	2.552321	-0.5561896	0.255	1.07729e-11	p < 0.1																		-0.5561896		0.255
60	ASP	3.1499765	2.707444	-0.5559361	0.2475	4.71075e-11	p < 0.1				-0.5559361																0.2475
61	GLN	3.255096	2.760652	-0.4889362	0.2575	6.740899e-12	p < 0.1						-0.4889362														0.2575
62	ILE	3.0117935	2.610355	-0.598964	0.26	4.0635e-12	p < 0.1										-0.598964										0.26
63	LEU	3.0859865	2.67038925	-0.7747867	0.3	5.941338e-16	p < 0.1											-0.7747867									0.3
64	ILE	2.95965575	2.58469025	-0.4616571	0.255	1.07729e-11	p < 0.1										-0.4616571										0.255
65	GLU	2.99380925	2.59799	-0.5128439	0.2725	3.005783e-13	p < 0.1							-0.5128439													0.2725
66	ILE	3.0288625	2.5836605	-0.5247298	0.285	1.923075e-14	p < 0.1										-0.5247298										0.285
67	CYS	3.41320975	2.83169125	-0.6094806	0.32	3.025e-16	p < 0.1					-0.6094806															0.32
68	GLY	3.62133125	2.989166	-0.668203	0.3225	3.025e-16	p < 0.1								-0.668203												0.3225
69	HID	3.3230555	2.7827295	-0.5220735	0.2775	1.013301e-13	p < 0.1									-0.5220735											0.2775
70	LYS	3.30654875	2.773545	-0.5607545	0.25	2.894968e-11	p < 0.1												-0.5607545								0.25
71	ALA	3.0715955	2.62345425	-0.5940509	0.255	1.07729e-11	p < 0.1	-0.5940509																			0.255
72	ILE	3.0552475	2.5889695	-0.5815793	0.2675	8.643282e-13	p < 0.1										-0.5815793										0.2675
73	GLY	2.8614585	2.49974275	-0.4669467	0.2375	3.244546e-10	p < 0.1								-0.4669467												0.2375
74	THR	2.65534775	2.3660275	-0.289995	0.2275	2.042e-09	p < 0.1																-0.289995				0.2275
75	VAL	2.534317	2.29584225	-0.3107562	0.2325	8.221041e-10	p < 0.1																			-0.3107562	0.2325
76	LEU	2.509231	2.21688675	-0.4870445	0.2775	1.013301e-13	p < 0.1											-0.4870445									0.2775
77	VAL	2.72964275	2.328972	-0.6510842	0.2925	3.569143e-15	p < 0.1																			-0.6510842	0.2925
78	GLY	2.90374575	2.34457875	-0.8622769	0.3425	3.025e-16	p < 0.1								-0.8622769												0.3425
79	PRO	3.1570415	2.39112225	-1.263922	0.44	3.025e-16	p < 0.1															-1.263922					0.44
80	THR	3.05052125	2.2609315	-1.327035	0.47	3.025e-16	p < 0.1																-1.327035				0.47
81	PRO	3.225446	2.333401	-1.777234	0.54	3.025e-16	p < 0.1															-1.777234					0.54
82	VAL	2.8055905	2.136682	-1.108165	0.4325	3.025e-16	p < 0.1																			-1.108165	0.4325
83	ASN	2.523369	2.036587	-0.7741806	0.355	3.025e-16	p < 0.1			-0.7741806																	0.355
84	ILE	2.316634	1.91190225	-0.9285469	0.365	3.025e-16	p < 0.1										-0.9285469										0.365
85	ILE	2.30808975	1.91938125	-0.802643	0.3325	3.025e-16	p < 0.1										-0.802643										0.3325
86	GLY	2.407493	1.96457625	-0.8336464	0.295	2.024289e-15	p < 0.1								-0.8336464												0.295
87	ARG	2.70725825	2.093333	-0.9461866	0.3775	3.025e-16	p < 0.1		-0.9461866																		0.3775
88	ASN	2.7938655	2.2300875	-0.7675932	0.33	3.025e-16	p < 0.1			-0.7675932																	0.33
89	LEU	2.67812275	2.24853975	-0.6659923	0.255	1.07729e-11	p < 0.1											-0.6659923									0.255
90	LEU	2.80966075	2.259276	-0.7289807	0.3425	3.025e-16	p < 0.1											-0.7289807									0.3425
91	THR	3.15503775	2.46046175	-0.8020935	0.3575	3.025e-16	p < 0.1																-0.8020935				0.3575
92	GLN	3.264616	2.6118365	-0.8203404	0.3125	3.025e-16	p < 0.1						-0.8203404														0.3125
93	ILE	3.282433	2.62417775	-0.8394003	0.335	3.025e-16	p < 0.1										-0.8394003										0.335
94	GLY	3.462167	2.6489165	-1.127307	0.41	3.025e-16	p < 0.1								-1.127307												0.41
95	CYS	3.3486115	2.43885675	-1.547766	0.4975	3.025e-16	p < 0.1					-1.547766															0.4975
96	THR	3.48741475	2.3939335	-2.101197	0.575	3.025e-16	p < 0.1																-2.101197				0.575
97	LEU	3.7021265	2.38004625	-2.708705	0.6325	3.025e-16	p < 0.1											-2.708705									0.6325
98	ASN	3.84468125	2.52391025	-2.485576	0.615	3.025e-16	p < 0.1			-2.485576																	0.615
99	PHE	4.402793	2.78171225	-3.072144	0.665	3.025e-16	p < 0.1														-3.072144						0.665
