## Supplementary material for "Evolution of drug resistance drives progressive destabilizations in functionally conserved molecular dynamics of the flap region of the HIV-1 protease": DROIDSfluctuationAVGchain.txt

pos_ref	res_ref	res_query	flux_ref_avg	flux_query_avg	delta_flux	abs_delta_flux	KLdivergence	chain
1	PRO	PRO	3.50793316708229	2.92079775561097	-0.587135411471319	0.587135411471319	0	A
2	GLN	GLN	3.39513075	2.7657285	-0.629402250000001	0.629402250000001	-0.8466441	A
3	ILE	ILE	3.2798605	2.48184825	-0.798012250000002	0.798012250000002	-1.254971	A
4	THR	THR	3.40258825	2.4568785	-0.94570975	0.94570975	-1.464505	A
5	LEU	LEU	3.70831475	2.2550345	-1.45328025	1.45328025	-3.148477	A
6	TRP	TRP	3.91811175	2.38193275	-1.536179	1.536179	-3.065096	A
7	LYS	LYS	3.5149515	2.25805325	-1.25689824999999	1.25689824999999	-2.490569	A
8	ARG	ARG	3.1413695	2.12677875	-1.01459075	1.01459075	-2.119118	A
9	PRO	PRO	2.97655	2.07833525	-0.898214749999999	0.898214749999999	-1.888599	A
10	LEU	LEU	3.0805315	2.293788	-0.786743500000001	0.786743500000001	-1.499642	A
11	VAL	VAL	2.96290575	2.37036725	-0.592538500000001	0.592538500000001	-1.105438	A
12	THR	THR	3.096698	2.537079	-0.559619	0.559619	-0.91656	A
13	ILE	ILE	2.98202875	2.5493485	-0.43268025	0.43268025	-0.4550595	A
14	LYS	LYS	3.03422275	2.63897825	-0.395244499999999	0.395244499999999	-0.5536451	A
15	ILE	ILE	3.12423525	2.73179025	-0.392444999999999	0.392444999999999	-0.5631337	A
16	GLY	GLY	3.56368475	3.09631075	-0.467373999999996	0.467373999999996	-0.456379	A
17	GLY	GLY	3.84810025	3.215339	-0.632761250000001	0.632761250000001	-0.9809775	A
18	GLN	GLN	3.5281305	2.95521025	-0.57292025	0.57292025	-0.8983786	A
19	LEU	LEU	3.45111775	2.8730465	-0.578071249999998	0.578071249999998	-0.7393096	A
20	LYS	LYS	3.09133225	2.60016175	-0.4911705	0.4911705	-0.7470318	A
21	GLU	GLU	2.89962375	2.40806775	-0.491556000000004	0.491556000000004	-0.7986243	A
22	ALA	ALA	2.65328325	2.1543505	-0.498932749999998	0.498932749999998	-0.828935	A
23	LEU	LEU	2.5186325	1.9704175	-0.548214999999998	0.548214999999998	-1.066576	A
24	LEU	LEU	2.5788095	1.9185075	-0.660302	0.660302	-1.429052	A
25	ASP	ASP	2.5949905	1.83557425	-0.759416249999997	0.759416249999997	-1.781655	A
26	THR	THR	2.88036425	1.928834	-0.95153025	0.95153025	-2.41312	A
27	GLY	GLY	2.9816385	1.927637	-1.0540015	1.0540015	-2.736918	A
28	ALA	ALA	2.71708675	1.90415425	-0.812932499999999	0.812932499999999	-2.008877	A
29	ASP	ASP	2.7668595	2.0584865	-0.708372999999999	0.708372999999999	-1.545485	A
30	ASP	ASP	2.4954675	2.01223125	-0.483236249999999	0.483236249999999	-1.005375	A
31	THR	THR	2.314027	2.02193525	-0.292091750000001	0.292091750000001	-0.618812	A
32	VAL	VAL	2.33823975	2.0058555	-0.332384249999997	0.332384249999997	-0.7565058	A
33	LEU	LEU	2.51051475	2.15337125	-0.357143500000001	0.357143500000001	-0.4393909	A
34	GLU	GLU	2.7963815	2.3279405	-0.468440999999999	0.468440999999999	-0.6232107	A
35	GLU	GLU	3.15654625	2.568262	-0.588284250000001	0.588284250000001	-0.7178595	A
36	MET	MET	3.21992175	2.679598	-0.540323749999998	0.540323749999998	-0.7629188	A
37	ASN	ASN	3.478944	2.90031275	-0.578631250000002	0.578631250000002	-0.8281464	A
38	LEU	LEU	3.42552525	2.86367175	-0.561853500000002	0.561853500000002	-0.6776698	A
39	PRO	PRO	3.670262	3.0067725	-0.663489499999998	0.663489499999998	-0.9465482	A
40	GLY	GLY	3.73012475	3.1355685	-0.59455625	0.59455625	-0.6486461	A
41	ARG	ARG	3.62193925	3.08018725	-0.541752000000002	0.541752000000002	-0.4673684	A
42	TRP	TRP	3.52258475	2.969919	-0.552665749999997	0.552665749999997	-0.5523074	A
43	LYS	LYS	3.4024825	2.83223825	-0.57024425	0.57024425	-0.810664	A
44	PRO	PRO	3.520072	2.853652	-0.666420000000002	0.666420000000002	-0.9759418	A
45	LYS	LYS	3.3475245	2.622353	-0.7251715	0.7251715	-1.189918	A
46	MET	MET	3.43557325	2.519592	-0.915981250000001	0.915981250000001	-1.611475	A
47	ILE	ILE	3.386386	2.294879	-1.091507	1.091507	-2.301198	A
48	GLY	GLY	3.64827425	2.172314	-1.47596025	1.47596025	-3.681072	A
49	GLY	GLY	4.192295	2.123274	-2.069021	2.069021	-5.453305	A
50	ILE	ILE	4.82102025	2.1458135	-2.67520675	2.67520675	-6.701439	A
51	GLY	GLY	4.76531	2.42305125	-2.34225875	2.34225875	-5.5764	A
52	GLY	GLY	4.2597135	2.3959295	-1.863784	1.863784	-4.172808	A
53	PHE	PHE	3.94732949999999	2.44299125	-1.50433824999999	1.50433824999999	-3.177363	A
54	ILE	ILE	3.479929	2.37165725	-1.10827175	1.10827175	-2.224764	A
55	LYS	LYS	3.3733625	2.48779425	-0.885568250000001	0.885568250000001	-1.551211	A
56	VAL	VAL	3.1076175	2.48660675	-0.621010750000003	0.621010750000003	-0.9034985	A
57	ARG	ARG	2.938786	2.49577625	-0.443009750000001	0.443009750000001	-0.6516151	A
58	GLN	GLN	2.9672235	2.560106	-0.407117500000003	0.407117500000003	-0.5571835	A
59	TYR	TYR	2.900097	2.552321	-0.347775999999997	0.347775999999997	-0.5561896	A
60	ASP	ASP	3.1499765	2.707444	-0.442532500000002	0.442532500000002	-0.5559361	A
61	GLN	GLN	3.255096	2.760652	-0.494443999999996	0.494443999999996	-0.4889362	A
62	ILE	ILE	3.0117935	2.610355	-0.401438500000004	0.401438500000004	-0.598964	A
63	LEU	LEU	3.0859865	2.67038925	-0.415597250000002	0.415597250000002	-0.7747867	A
64	ILE	ILE	2.95965575	2.58469025	-0.374965499999998	0.374965499999998	-0.4616571	A
65	GLU	GLU	2.99380925	2.59799	-0.395819249999999	0.395819249999999	-0.5128439	A
66	ILE	ILE	3.0288625	2.5836605	-0.445201999999997	0.445201999999997	-0.5247298	A
67	CYS	CYS	3.41320975	2.83169125	-0.581518500000001	0.581518500000001	-0.6094806	A
68	GLY	GLY	3.62133125	2.989166	-0.632165250000002	0.632165250000002	-0.668203	A
69	HID	HID	3.3230555	2.7827295	-0.540325999999999	0.540325999999999	-0.5220735	A
70	LYS	LYS	3.30654875	2.773545	-0.533003750000002	0.533003750000002	-0.5607545	A
71	ALA	ALA	3.0715955	2.62345425	-0.448141249999999	0.448141249999999	-0.5940509	A
72	ILE	ILE	3.0552475	2.5889695	-0.466278000000001	0.466278000000001	-0.5815793	A
73	GLY	GLY	2.8614585	2.49974275	-0.361715750000003	0.361715750000003	-0.4669467	A
74	THR	THR	2.65534775	2.3660275	-0.289320249999998	0.289320249999998	-0.289995	A
75	VAL	VAL	2.534317	2.29584225	-0.238474750000002	0.238474750000002	-0.3107562	A
76	LEU	LEU	2.509231	2.21688675	-0.292344250000002	0.292344250000002	-0.4870445	A
77	VAL	VAL	2.72964275	2.328972	-0.40067075	0.40067075	-0.6510842	A
78	GLY	GLY	2.90374575	2.34457875	-0.559167000000004	0.559167000000004	-0.8622769	A
79	PRO	PRO	3.1570415	2.39112225	-0.765919250000004	0.765919250000004	-1.263922	A
80	THR	THR	3.05052125	2.2609315	-0.789589749999998	0.789589749999998	-1.327035	A
81	PRO	PRO	3.225446	2.333401	-0.892044999999997	0.892044999999997	-1.777234	A
82	VAL	VAL	2.8055905	2.136682	-0.668908499999999	0.668908499999999	-1.108165	A
83	ASN	ASN	2.523369	2.036587	-0.486782000000001	0.486782000000001	-0.7741806	A
84	ILE	ILE	2.316634	1.91190225	-0.404731750000002	0.404731750000002	-0.9285469	A
85	ILE	ILE	2.30808975	1.91938125	-0.3887085	0.3887085	-0.802643	A
86	GLY	GLY	2.407493	1.96457625	-0.442916750000004	0.442916750000004	-0.8336464	A
87	ARG	ARG	2.70725825	2.093333	-0.613925249999999	0.613925249999999	-0.9461866	A
88	ASN	ASN	2.7938655	2.2300875	-0.563778	0.563778	-0.7675932	A
89	LEU	LEU	2.67812275	2.24853975	-0.429583000000003	0.429583000000003	-0.6659923	A
90	LEU	LEU	2.80966075	2.259276	-0.550384750000001	0.550384750000001	-0.7289807	A
91	THR	THR	3.15503775	2.46046175	-0.694576000000002	0.694576000000002	-0.8020935	A
92	GLN	GLN	3.264616	2.6118365	-0.652779499999998	0.652779499999998	-0.8203404	A
93	ILE	ILE	3.282433	2.62417775	-0.658255249999998	0.658255249999998	-0.8394003	A
94	GLY	GLY	3.462167	2.6489165	-0.813250500000001	0.813250500000001	-1.127307	A
95	CYS	CYS	3.3486115	2.43885675	-0.909754750000001	0.909754750000001	-1.547766	A
96	THR	THR	3.48741475	2.3939335	-1.09348125	1.09348125	-2.101197	A
97	LEU	LEU	3.7021265	2.38004625	-1.32208025	1.32208025	-2.708705	A
98	ASN	ASN	3.84468125	2.52391025	-1.320771	1.320771	-2.485576	A
99	PHE	PHE	4.402793	2.78171225	-1.62108075	1.62108075	-3.072144	A
