## Supplementary material for "Evolution of drug resistance drives progressive destabilizations in functionally conserved molecular dynamics of the flap region of the HIV-1 protease": KStests.txt

posAA	refAA	queryAA	Dval	pval	signif
1	PRO	PRO	0.36842	2.2e-16	<0.1alpha
2	GLN	GLN	0.35	2.2e-16	<0.1alpha
3	ILE	ILE	0.4275	2.2e-16	<0.1alpha
4	THR	THR	0.4825	2.2e-16	<0.1alpha
5	LEU	LEU	0.7225	2.2e-16	<0.1alpha
6	TRP	TRP	0.72	2.2e-16	<0.1alpha
7	LYS	LYS	0.6575	2.2e-16	<0.1alpha
8	ARG	ARG	0.6	2.2e-16	<0.1alpha
9	PRO	PRO	0.555	2.2e-16	<0.1alpha
10	LEU	LEU	0.5	2.2e-16	<0.1alpha
11	VAL	VAL	0.3825	2.2e-16	<0.1alpha
12	THR	THR	0.3475	2.2e-16	<0.1alpha
13	ILE	ILE	0.295	1.554e-15	<0.1alpha
14	LYS	LYS	0.3125	2.2e-16	<0.1alpha
15	ILE	ILE	0.32	2.2e-16	<0.1alpha
16	GLY	GLY	0.3	4.441e-16	<0.1alpha
17	GLY	GLY	0.3825	2.2e-16	<0.1alpha
18	GLN	GLN	0.36	2.2e-16	<0.1alpha
19	LEU	LEU	0.3625	2.2e-16	<0.1alpha
20	LYS	LYS	0.34	2.2e-16	<0.1alpha
21	GLU	GLU	0.365	2.2e-16	<0.1alpha
22	ALA	ALA	0.3675	2.2e-16	<0.1alpha
23	LEU	LEU	0.4125	2.2e-16	<0.1alpha
24	LEU	LEU	0.46	2.2e-16	<0.1alpha
25	ASP	ASP	0.5225	2.2e-16	<0.1alpha
26	THR	THR	0.6025	2.2e-16	<0.1alpha
27	GLY	GLY	0.6525	2.2e-16	<0.1alpha
28	ALA	ALA	0.545	2.2e-16	<0.1alpha
29	ASP	ASP	0.455	2.2e-16	<0.1alpha
30	ASP	ASP	0.3625	2.2e-16	<0.1alpha
31	THR	THR	0.2875	8.771e-15	<0.1alpha
32	VAL	VAL	0.3175	2.2e-16	<0.1alpha
33	LEU	LEU	0.265	1.264e-12	<0.1alpha
34	GLU	GLU	0.3125	2.2e-16	<0.1alpha
35	GLU	GLU	0.3475	2.2e-16	<0.1alpha
36	MET	MET	0.305	2.2e-16	<0.1alpha
37	ASN	ASN	0.3175	2.2e-16	<0.1alpha
38	LEU	LEU	0.3125	2.2e-16	<0.1alpha
39	PRO	PRO	0.345	2.2e-16	<0.1alpha
40	GLY	GLY	0.29	4.885e-15	<0.1alpha
41	ARG	ARG	0.2525	1.68e-11	<0.1alpha
42	TRP	TRP	0.2675	7.421e-13	<0.1alpha
43	LYS	LYS	0.3075	2.2e-16	<0.1alpha
44	PRO	PRO	0.3725	2.2e-16	<0.1alpha
45	LYS	LYS	0.4375	2.2e-16	<0.1alpha
46	MET	MET	0.5375	2.2e-16	<0.1alpha
47	ILE	ILE	0.5825	2.2e-16	<0.1alpha
48	GLY	GLY	0.73	2.2e-16	<0.1alpha
49	GLY	GLY	0.8875	2.2e-16	<0.1alpha
50	ILE	ILE	0.95	2.2e-16	<0.1alpha
51	GLY	GLY	0.885	2.2e-16	<0.1alpha
52	GLY	GLY	0.8125	2.2e-16	<0.1alpha
53	PHE	PHE	0.725	2.2e-16	<0.1alpha
54	ILE	ILE	0.605	2.2e-16	<0.1alpha
55	LYS	LYS	0.47	2.2e-16	<0.1alpha
56	VAL	VAL	0.375	2.2e-16	<0.1alpha
57	ARG	ARG	0.3125	2.2e-16	<0.1alpha
58	GLN	GLN	0.26	3.612e-12	<0.1alpha
59	TYR	TYR	0.255	1.012e-11	<0.1alpha
60	ASP	ASP	0.2475	4.568e-11	<0.1alpha
61	GLN	GLN	0.2575	6.06e-12	<0.1alpha
62	ILE	ILE	0.26	3.612e-12	<0.1alpha
63	LEU	LEU	0.3	4.441e-16	<0.1alpha
64	ILE	ILE	0.255	1.012e-11	<0.1alpha
65	GLU	GLU	0.2725	2.52e-13	<0.1alpha
66	ILE	ILE	0.285	1.554e-14	<0.1alpha
67	CYS	CYS	0.32	2.2e-16	<0.1alpha
68	GLY	GLY	0.3225	2.2e-16	<0.1alpha
69	HID	HID	0.2775	8.393e-14	<0.1alpha
70	LYS	LYS	0.25	2.778e-11	<0.1alpha
71	ALA	ALA	0.255	1.012e-11	<0.1alpha
72	ILE	ILE	0.2675	7.421e-13	<0.1alpha
73	GLY	GLY	0.2375	3.179e-10	<0.1alpha
74	THR	THR	0.2275	2.042e-09	<0.1alpha
75	VAL	VAL	0.2325	8.138e-10	<0.1alpha
76	LEU	LEU	0.2775	8.393e-14	<0.1alpha
77	VAL	VAL	0.2925	2.776e-15	<0.1alpha
78	GLY	GLY	0.3425	2.2e-16	<0.1alpha
79	PRO	PRO	0.44	2.2e-16	<0.1alpha
80	THR	THR	0.47	2.2e-16	<0.1alpha
81	PRO	PRO	0.54	2.2e-16	<0.1alpha
82	VAL	VAL	0.4325	2.2e-16	<0.1alpha
83	ASN	ASN	0.355	2.2e-16	<0.1alpha
84	ILE	ILE	0.365	2.2e-16	<0.1alpha
85	ILE	ILE	0.3325	2.2e-16	<0.1alpha
86	GLY	GLY	0.295	1.554e-15	<0.1alpha
87	ARG	ARG	0.3775	2.2e-16	<0.1alpha
88	ASN	ASN	0.33	2.2e-16	<0.1alpha
89	LEU	LEU	0.255	1.012e-11	<0.1alpha
90	LEU	LEU	0.3425	2.2e-16	<0.1alpha
91	THR	THR	0.3575	2.2e-16	<0.1alpha
92	GLN	GLN	0.3125	2.2e-16	<0.1alpha
93	ILE	ILE	0.335	2.2e-16	<0.1alpha
94	GLY	GLY	0.41	2.2e-16	<0.1alpha
95	CYS	CYS	0.4975	2.2e-16	<0.1alpha
96	THR	THR	0.575	2.2e-16	<0.1alpha
97	LEU	LEU	0.6325	2.2e-16	<0.1alpha
98	ASN	ASN	0.615	2.2e-16	<0.1alpha
99	PHE	PHE	0.665	2.2e-16	<0.1alpha
