## Supplementary material for "Evolution of drug resistance drives progressive destabilizations in functionally conserved molecular dynamics of the flap region of the HIV-1 protease": canor.csv

resi	lines
1	0.9485761
2	0.9492752
3	0.9379586
4	0.9415828
5	0.9334289
6	0.8959146
7	0.9055937
8	0.9103812
9	0.8805509
10	0.8744881
11	0.8793392
12	0.8785966
13	0.8951380
14	0.8963771
15	0.8982534
16	0.8986796
17	0.8992680
18	0.8982518
19	0.8944694
20	0.8934134
21	0.8946896
22	0.8957529
23	0.8959978
24	0.9094534
25	0.9092404
26	0.9186773
27	0.9495677
28	0.8714627
29	0.8657900
30	0.9532741
31	0.9427173
32	0.9371391
33	0.9336843
34	0.9280679
35	0.9263524
36	0.9256120
37	0.9276482
38	0.9268359
39	0.9268546
40	0.9294718
41	0.9300127
42	0.9308650
43	0.9303477
44	0.9299159
45	0.9268480
46	0.9244936
47	0.9153766
48	0.9154576
49	0.9131394
50	0.9209858
51	0.9578470
52	0.9158298
53	0.8011678
54	0.6050277
55	0.4900322
56	0.6902231
57	0.6943176
58	0.6643374
59	0.6276410
60	0.6781058
61	0.7265791
62	0.7627575
63	0.7517954
64	0.7438405
65	0.6675632
66	0.6367170
67	0.5820111
68	0.6449784
69	0.6278784
70	0.5267175
71	0.4985896
72	0.4629101
73	0.4757049
74	0.4946282
75	0.7363310
76	0.7630683
77	0.8221391
78	0.8567731
79	0.9061200
