## Supplementary material for "Evolution of drug resistance drives progressive destabilizations in functionally conserved molecular dynamics of the flap region of the HIV-1 protease": classpositionHISTOada_6dgx_nopep_human_1.txt

position	sum	dRMSF
1	0.416	-0.04061235
2	0.565	0.005569985
3	0.356	-0.01331281
4	0.256	-0.03238904
5	0.09	-0.1098942
6	0.144	-0.09501346
7	0.191	-0.06233069
8	0.2	-0.05807093
9	0.229	-0.05030874
10	0.245	-0.04733584
11	0.466	-0.03759853
12	0.349	-0.04798378
13	0.418	-0.02710563
14	0.389	-0.01459183
15	0.403	0.004144855
16	0.413	0.00674326
17	0.375	0.007065305
18	0.577	0.00033815
19	0.474	-0.007043705
20	0.363	-0.02346545
21	0.41	-0.0264242
22	0.471	-0.01700374
23	0.405	-0.01817841
24	0.49	-0.03236946
25	0.327	-0.0272176
26	0.191	-0.06961193
27	0.073	-0.1153544
28	0.138	-0.06692085
29	0.209	-0.05658914
30	0.382	-0.02881613
31	0.374	-0.02458275
32	0.28	-0.02695829
33	0.425	-0.0181621
34	0.497	-0.00596285
35	0.479	0.007841005
36	0.459	0.002288225
37	0.324	0.00365302
38	0.52	0.01475793
39	0.556	0.02299977
40	0.362	0.0098631
41	0.4	-0.002435265
42	0.319	-0.01843993
43	0.322	-0.01895043
44	0.439	-0.02618336
45	0.395	-0.02326497
46	0.314	-0.04769878
47	0.187	-0.0683749
48	0.268	-0.1119356
49	0.155	-0.1197637
50	0.192	-0.1420683
51	0.054	-0.2528298
52	0.088	-0.173871
53	0.137	-0.09358692
54	0.268	-0.0554701
55	0.349	-0.03848098
56	0.503	-0.008256085
57	0.55	-0.01799375
58	0.4	-0.01594062
59	0.44	-0.01457195
60	0.37	-0.006847985
61	0.49	-0.00341831
62	0.489	-0.004654595
63	0.498	-0.008596115
64	0.462	-0.01278129
65	0.527	-0.0144851
66	0.313	-0.03169369
67	0.342	-0.04982339
68	0.4	-0.02921615
69	0.459	-0.01165952
70	0.494	0.00797738
71	0.419	-0.008345235
72	0.477	-0.0076289
73	0.265	-0.0134804
74	0.327	-0.01383903
75	0.345	-0.0031023
76	0.118	-0.05094837
77	0.32	-0.02215966
78	0.313	-0.02163486
79	0.306	-0.03730238
80	0.271	-0.04840074
81	0.268	-0.07274804
82	0.227	-0.05174027
83	0.369	-0.02527852
84	0.437	-0.0124173
85	0.447	-0.008358445
86	0.377	-0.01524603
87	0.476	-0.01196343
88	0.371	-0.02904225
89	0.348	-0.0245639
90	0.624	-0.0048842
91	0.475	-0.01233378
92	0.255	-0.04649843
93	0.226	-0.05505564
94	0.341	-0.03245742
95	0.167	-0.05041465
96	0.194	-0.06848922
97	0.114	-0.09060503
98	0.122	-0.07834979
99	0	-0.09685427
