## Supplementary material for "Evolution of drug resistance drives progressive destabilizations in functionally conserved molecular dynamics of the flap region of the HIV-1 protease": classpositionHISTOada_6dgx_nopep_human_2.txt

position	sum	dRMSF
1	0.481	-0.02458925
2	0.461	-0.008451415
3	0.35	-0.01378361
4	0.276	-0.02021314
5	0.204	-0.08099393
6	0.238	-0.07809106
7	0.224	-0.05495089
8	0.237	-0.06218373
9	0.108	-0.05891774
10	0.329	-0.02758604
11	0.391	-0.01523473
12	0.517	-0.01162388
13	0.661	0.02047687
14	0.644	0.05271087
15	0.471	0.02733045
16	0.375	0.03221956
17	0.322	0.02066501
18	0.513	0.02442675
19	0.529	0.0211508
20	0.583	0.00779175
21	0.44	-0.0242791
22	0.575	-0.01967505
23	0.221	-0.03360721
24	0.669	-0.02592856
25	0.128	-0.0618899
26	0.087	-0.09017083
27	0.024	-0.1436768
28	0.107	-0.07836075
29	0.146	-0.06556814
30	0.285	-0.04481563
31	0.326	-0.03138385
32	0.205	-0.03804959
33	0.389	-0.0201256
34	0.475	-0.01216705
35	0.402	-0.01255209
36	0.466	-0.004277475
37	0.33	0.02470292
38	0.588	0.02948293
39	0.685	0.04477707
40	0.55	0.0095175
41	0.532	-0.01469027
42	0.206	-0.02288933
43	0.289	-0.02065823
44	0.449	-0.02764486
45	0.301	-0.03488907
46	0.287	-0.06267958
47	0.199	-0.05937231
48	0.262	-0.08825655
49	0.079	-0.1587109
50	0.051	-0.2107893
51	0.056	-0.2030527
52	0.143	-0.1121832
53	0.226	-0.06520682
54	0.307	-0.0407988
55	0.322	-0.03853888
56	0.387	-0.02429399
57	0.591	-0.01356215
58	0.399	-0.01594412
59	0.424	-0.01199375
60	0.409	-0.008702885
61	0.446	-0.00462611
62	0.45	0.000294905
63	0.529	0.01630109
64	0.368	0.01948481
65	0.581	0.0314161
66	0.599	0.02607041
67	0.679	0.04937811
68	0.718	0.05072635
69	0.616	0.02639708
70	0.538	0.01532818
71	0.41	-0.01004923
72	0.356	-0.0218944
73	0.218	-0.0209372
74	0.337	-0.01801353
75	0.419	-0.0046504
76	0.155	-0.04853417
77	0.288	-0.02351406
78	0.316	-0.03099786
79	0.262	-0.04128539
80	0.245	-0.05342354
81	0.283	-0.07423064
82	0.232	-0.05535387
83	0.255	-0.03685753
84	0.392	-0.01351511
85	0.38	-0.01056185
86	0.262	-0.03231644
87	0.191	-0.05457503
88	0.19	-0.06337764
89	0.282	-0.0354753
90	0.259	-0.0410451
91	0.293	-0.04574028
92	0.328	-0.02941224
93	0.31	-0.02925254
94	0.26	-0.05381562
95	0.071	-0.08640616
96	0.192	-0.06749452
97	0.118	-0.08841943
98	0.08	-0.08078339
99	0	-0.1163272
