## Supplementary material for "Evolution of drug resistance drives progressive destabilizations in functionally conserved molecular dynamics of the flap region of the HIV-1 protease": classpositionHISTOknn_6dgx_nopep_human.txt

position	sum	dRMSF
1	0.433	-0.06060275
2	0.483	-0.02740891
3	0.406	-0.02583231
4	0.324	-0.01654464
5	0.139	-0.101458
6	0.244	-0.08489606
7	0.311	-0.0509791
8	0.324	-0.04689463
9	0.419	-0.03394134
10	0.457	-0.02440805
11	0.534	-0.02480993
12	0.533	-0.01465538
13	0.466	-0.01479503
14	0.479	-0.00876633
15	0.5	-0.002152945
16	0.493	-0.00319794
17	0.509	0.006830905
18	0.492	-0.00419365
19	0.49	-0.0111107
20	0.502	-0.01118705
21	0.468	-0.020037
22	0.478	-0.02576534
23	0.417	-0.02949691
24	0.535	-0.04022366
25	0.349	-0.037093
26	0.177	-0.07535453
27	0.178	-0.09067545
28	0.275	-0.05725305
29	0.416	-0.04757134
30	0.487	-0.02014073
31	0.482	-0.01576484
32	0.456	-0.02098089
33	0.476	-0.0115926
34	0.491	-0.00548725
35	0.513	0.002066205
36	0.5	-0.003241975
37	0.497	-0.00474408
38	0.539	0.02295823
39	0.501	0.02760147
40	0.539	0.0213838
41	0.475	-0.008458765
42	0.5	-0.01717533
43	0.474	-0.02164464
44	0.492	-0.03086206
45	0.465	-0.02567817
46	0.455	-0.05989278
47	0.307	-0.05751441
48	0.251	-0.1190116
49	0.12	-0.1707784
50	0.058	-0.218333
51	0.124	-0.2083773
52	0.194	-0.1342941
53	0.324	-0.06516753
54	0.418	-0.0391862
55	0.424	-0.02933838
56	0.5	-0.007422385
57	0.542	-0.01241225
58	0.487	-0.01467452
59	0.498	-0.00548635
60	0.488	-0.005791985
61	0.5	-0.00693701
62	0.49	-0.006309595
63	0.489	-0.008188015
64	0.47	-0.01314219
65	0.463	-0.01144639
66	0.481	-0.00525809
67	0.471	-0.00876809
68	0.47	-0.009445455
69	0.516	-0.00112042
70	0.461	-0.01977372
71	0.48	-0.02898483
72	0.439	-0.0354585
73	0.433	-0.0255915
74	0.449	-0.01411862
75	0.473	-0.0026818
76	0.341	-0.04478967
77	0.44	-0.01766136
78	0.465	-0.01228806
79	0.467	-0.02405278
80	0.398	-0.03471864
81	0.369	-0.06690343
82	0.356	-0.05352057
83	0.453	-0.02384002
84	0.485	-0.01007431
85	0.399	-0.03872735
86	0.326	-0.03794894
87	0.368	-0.03625723
88	0.384	-0.03369734
89	0.445	-0.0227156
90	0.411	-0.031373
91	0.411	-0.03431118
92	0.419	-0.03122304
93	0.379	-0.03798504
94	0.348	-0.05151902
95	0.127	-0.07861796
96	0.251	-0.06842532
97	0.15	-0.08762983
98	0.169	-0.07596909
99	0.001	-0.1055256
