## Supplementary material for "Evolution of drug resistance drives progressive destabilizations in functionally conserved molecular dynamics of the flap region of the HIV-1 protease": classpositionHISTOknn_6dgx_nopep_human_1.txt

position	sum	dRMSF
1	0.438	-0.04061235
2	0.497	0.005569985
3	0.444	-0.01331281
4	0.344	-0.03238904
5	0.126	-0.1098942
6	0.247	-0.09501346
7	0.264	-0.06233069
8	0.283	-0.05807093
9	0.389	-0.05030874
10	0.494	-0.04733584
11	0.483	-0.03759853
12	0.431	-0.04798378
13	0.452	-0.02710563
14	0.487	-0.01459183
15	0.481	0.004144855
16	0.51	0.00674326
17	0.502	0.007065305
18	0.511	0.00033815
19	0.485	-0.007043705
20	0.46	-0.02346545
21	0.476	-0.0264242
22	0.484	-0.01700374
23	0.481	-0.01817841
24	0.489	-0.03236946
25	0.401	-0.0272176
26	0.268	-0.06961193
27	0.109	-0.1153544
28	0.231	-0.06692085
29	0.289	-0.05658914
30	0.418	-0.02881613
31	0.454	-0.02458275
32	0.43	-0.02695829
33	0.471	-0.0181621
34	0.491	-0.00596285
35	0.499	0.007841005
36	0.509	0.002288225
37	0.482	0.00365302
38	0.498	0.01475793
39	0.551	0.02299977
40	0.491	0.0098631
41	0.46	-0.002435265
42	0.474	-0.01843993
43	0.47	-0.01895043
44	0.494	-0.02618336
45	0.446	-0.02326497
46	0.444	-0.04769878
47	0.302	-0.0683749
48	0.335	-0.1119356
49	0.251	-0.1197637
50	0.211	-0.1420683
51	0.081	-0.2528298
52	0.136	-0.173871
53	0.274	-0.09358692
54	0.358	-0.0554701
55	0.407	-0.03848098
56	0.51	-0.008256085
57	0.53	-0.01799375
58	0.505	-0.01594062
59	0.498	-0.01457195
60	0.505	-0.006847985
61	0.516	-0.00341831
62	0.495	-0.004654595
63	0.527	-0.008596115
64	0.5	-0.01278129
65	0.519	-0.0144851
66	0.436	-0.03169369
67	0.39	-0.04982339
68	0.488	-0.02921615
69	0.441	-0.01165952
70	0.48	0.00797738
71	0.48	-0.008345235
72	0.497	-0.0076289
73	0.423	-0.0134804
74	0.462	-0.01383903
75	0.457	-0.0031023
76	0.336	-0.05094837
77	0.422	-0.02215966
78	0.468	-0.02163486
79	0.403	-0.03730238
80	0.358	-0.04840074
81	0.353	-0.07274804
82	0.333	-0.05174027
83	0.462	-0.02527852
84	0.468	-0.0124173
85	0.483	-0.008358445
86	0.409	-0.01524603
87	0.46	-0.01196343
88	0.394	-0.02904225
89	0.431	-0.0245639
90	0.58	-0.0048842
91	0.478	-0.01233378
92	0.376	-0.04649843
93	0.326	-0.05505564
94	0.381	-0.03245742
95	0.175	-0.05041465
96	0.276	-0.06848922
97	0.181	-0.09060503
98	0.164	-0.07834979
99	0	-0.09685427
