## Supplementary material for "Evolution of drug resistance drives progressive destabilizations in functionally conserved molecular dynamics of the flap region of the HIV-1 protease": classpositionHISTOknn_6dgx_nopep_human_2.txt

position	sum	dRMSF
1	0.478	-0.02458925
2	0.484	-0.008451415
3	0.433	-0.01378361
4	0.346	-0.02021314
5	0.241	-0.08099393
6	0.308	-0.07809106
7	0.291	-0.05495089
8	0.325	-0.06218373
9	0.33	-0.05891774
10	0.489	-0.02758604
11	0.47	-0.01523473
12	0.524	-0.01162388
13	0.553	0.02047687
14	0.54	0.05271087
15	0.468	0.02733045
16	0.453	0.03221956
17	0.49	0.02066501
18	0.527	0.02442675
19	0.526	0.0211508
20	0.509	0.00779175
21	0.485	-0.0242791
22	0.525	-0.01967505
23	0.323	-0.03360721
24	0.561	-0.02592856
25	0.261	-0.0618899
26	0.158	-0.09017083
27	0.044	-0.1436768
28	0.18	-0.07836075
29	0.276	-0.06556814
30	0.407	-0.04481563
31	0.401	-0.03138385
32	0.379	-0.03804959
33	0.431	-0.0201256
34	0.483	-0.01216705
35	0.474	-0.01255209
36	0.501	-0.004277475
37	0.477	0.02470292
38	0.571	0.02948293
39	0.578	0.04477707
40	0.496	0.0095175
41	0.548	-0.01469027
42	0.492	-0.02288933
43	0.492	-0.02065823
44	0.502	-0.02764486
45	0.435	-0.03488907
46	0.442	-0.06267958
47	0.344	-0.05937231
48	0.314	-0.08825655
49	0.168	-0.1587109
50	0.067	-0.2107893
51	0.123	-0.2030527
52	0.213	-0.1121832
53	0.325	-0.06520682
54	0.392	-0.0407988
55	0.417	-0.03853888
56	0.452	-0.02429399
57	0.499	-0.01356215
58	0.443	-0.01594412
59	0.513	-0.01199375
60	0.497	-0.008702885
61	0.496	-0.00462611
62	0.5	0.000294905
63	0.505	0.01630109
64	0.481	0.01948481
65	0.54	0.0314161
66	0.557	0.02607041
67	0.577	0.04937811
68	0.599	0.05072635
69	0.545	0.02639708
70	0.533	0.01532818
71	0.496	-0.01004923
72	0.472	-0.0218944
73	0.417	-0.0209372
74	0.442	-0.01801353
75	0.487	-0.0046504
76	0.379	-0.04853417
77	0.397	-0.02351406
78	0.457	-0.03099786
79	0.405	-0.04128539
80	0.318	-0.05342354
81	0.371	-0.07423064
82	0.368	-0.05535387
83	0.396	-0.03685753
84	0.456	-0.01351511
85	0.434	-0.01056185
86	0.367	-0.03231644
87	0.28	-0.05457503
88	0.283	-0.06337764
89	0.385	-0.0354753
90	0.38	-0.0410451
91	0.386	-0.04574028
92	0.419	-0.02941224
93	0.399	-0.02925254
94	0.318	-0.05381562
95	0.12	-0.08640616
96	0.242	-0.06749452
97	0.185	-0.08841943
98	0.133	-0.08078339
99	0	-0.1163272
