## Supplementary material for "Evolution of drug resistance drives progressive destabilizations in functionally conserved molecular dynamics of the flap region of the HIV-1 protease": classpositionHISTOlda_6dgx_nopep_human_1.txt

position	sum	dRMSF
1	0.343	-0.04061235
2	0.456	0.005569985
3	0.325	-0.01331281
4	0.261	-0.03238904
5	0.038	-0.1098942
6	0.1	-0.09501346
7	0.151	-0.06233069
8	0.18	-0.05807093
9	0.228	-0.05030874
10	0.296	-0.04733584
11	0.462	-0.03759853
12	0.352	-0.04798378
13	0.382	-0.02710563
14	0.403	-0.01459183
15	0.448	0.004144855
16	0.558	0.00674326
17	0.521	0.007065305
18	0.55	0.00033815
19	0.445	-0.007043705
20	0.324	-0.02346545
21	0.317	-0.0264242
22	0.455	-0.01700374
23	0.373	-0.01817841
24	0.428	-0.03236946
25	0.239	-0.0272176
26	0.128	-0.06961193
27	0.041	-0.1153544
28	0.101	-0.06692085
29	0.166	-0.05658914
30	0.351	-0.02881613
31	0.321	-0.02458275
32	0.28	-0.02695829
33	0.376	-0.0181621
34	0.482	-0.00596285
35	0.528	0.007841005
36	0.463	0.002288225
37	0.462	0.00365302
38	0.51	0.01475793
39	0.554	0.02299977
40	0.49	0.0098631
41	0.46	-0.002435265
42	0.385	-0.01843993
43	0.363	-0.01895043
44	0.45	-0.02618336
45	0.34	-0.02326497
46	0.305	-0.04769878
47	0.138	-0.0683749
48	0.255	-0.1119356
49	0.103	-0.1197637
50	0.071	-0.1420683
51	0.025	-0.2528298
52	0.062	-0.173871
53	0.111	-0.09358692
54	0.206	-0.0554701
55	0.272	-0.03848098
56	0.422	-0.008256085
57	0.534	-0.01799375
58	0.395	-0.01594062
59	0.405	-0.01457195
60	0.406	-0.006847985
61	0.453	-0.00341831
62	0.435	-0.004654595
63	0.553	-0.008596115
64	0.513	-0.01278129
65	0.543	-0.0144851
66	0.285	-0.03169369
67	0.263	-0.04982339
68	0.351	-0.02921615
69	0.409	-0.01165952
70	0.476	0.00797738
71	0.403	-0.008345235
72	0.399	-0.0076289
73	0.254	-0.0134804
74	0.304	-0.01383903
75	0.372	-0.0031023
76	0.079	-0.05094837
77	0.33	-0.02215966
78	0.347	-0.02163486
79	0.291	-0.03730238
80	0.219	-0.04840074
81	0.234	-0.07274804
82	0.175	-0.05174027
83	0.297	-0.02527852
84	0.355	-0.0124173
85	0.401	-0.008358445
86	0.321	-0.01524603
87	0.396	-0.01196343
88	0.275	-0.02904225
89	0.298	-0.0245639
90	0.578	-0.0048842
91	0.44	-0.01233378
92	0.229	-0.04649843
93	0.184	-0.05505564
94	0.27	-0.03245742
95	0.113	-0.05041465
96	0.147	-0.06848922
97	0.1	-0.09060503
98	0.109	-0.07834979
99	0.054	-0.09685427
