## Supplementary material for "Evolution of drug resistance drives progressive destabilizations in functionally conserved molecular dynamics of the flap region of the HIV-1 protease": classpositionHISTOlda_6dgx_nopep_human_2.txt

position	sum	dRMSF
1	0.345	-0.02458925
2	0.389	-0.008451415
3	0.342	-0.01378361
4	0.265	-0.02021314
5	0.111	-0.08099393
6	0.209	-0.07809106
7	0.17	-0.05495089
8	0.21	-0.06218373
9	0.105	-0.05891774
10	0.328	-0.02758604
11	0.422	-0.01523473
12	0.516	-0.01162388
13	0.591	0.02047687
14	0.733	0.05271087
15	0.454	0.02733045
16	0.452	0.03221956
17	0.444	0.02066501
18	0.524	0.02442675
19	0.525	0.0211508
20	0.505	0.00779175
21	0.403	-0.0242791
22	0.586	-0.01967505
23	0.19	-0.03360721
24	0.595	-0.02592856
25	0.094	-0.0618899
26	0.053	-0.09017083
27	0.011	-0.1436768
28	0.065	-0.07836075
29	0.126	-0.06556814
30	0.249	-0.04481563
31	0.256	-0.03138385
32	0.182	-0.03804959
33	0.352	-0.0201256
34	0.46	-0.01216705
35	0.455	-0.01255209
36	0.426	-0.004277475
37	0.436	0.02470292
38	0.589	0.02948293
39	0.692	0.04477707
40	0.559	0.0095175
41	0.577	-0.01469027
42	0.764	-0.02288933
43	0.341	-0.02065823
44	0.458	-0.02764486
45	0.278	-0.03488907
46	0.285	-0.06267958
47	0.166	-0.05937231
48	0.22	-0.08825655
49	0.049	-0.1587109
50	0.014	-0.2107893
51	0.032	-0.2030527
52	0.092	-0.1121832
53	0.187	-0.06520682
54	0.248	-0.0407988
55	0.273	-0.03853888
56	0.311	-0.02429399
57	0.57	-0.01356215
58	0.398	-0.01594412
59	0.401	-0.01199375
60	0.412	-0.008702885
61	0.42	-0.00462611
62	0.402	0.000294905
63	0.515	0.01630109
64	0.41	0.01948481
65	0.618	0.0314161
66	0.581	0.02607041
67	0.603	0.04937811
68	0.614	0.05072635
69	0.592	0.02639708
70	0.512	0.01532818
71	0.43	-0.01004923
72	0.336	-0.0218944
73	0.203	-0.0209372
74	0.313	-0.01801353
75	0.382	-0.0046504
76	0.095	-0.04853417
77	0.284	-0.02351406
78	0.333	-0.03099786
79	0.272	-0.04128539
80	0.191	-0.05342354
81	0.234	-0.07423064
82	0.194	-0.05535387
83	0.209	-0.03685753
84	0.325	-0.01351511
85	0.33	-0.01056185
86	0.23	-0.03231644
87	0.137	-0.05457503
88	0.137	-0.06337764
89	0.234	-0.0354753
90	0.25	-0.0410451
91	0.276	-0.04574028
92	0.328	-0.02941224
93	0.274	-0.02925254
94	0.183	-0.05381562
95	0.056	-0.08640616
96	0.133	-0.06749452
97	0.089	-0.08841943
98	0.08	-0.08078339
99	0.036	-0.1163272
