## Supplementary material for "Evolution of drug resistance drives progressive destabilizations in functionally conserved molecular dynamics of the flap region of the HIV-1 protease": classpositionHISTOnb_6dgx_nopep_human_1.txt

position	sum	dRMSF
1	0.282	-0.04061235
2	0.406	0.005569985
3	0.282	-0.01331281
4	0.248	-0.03238904
5	0.06	-0.1098942
6	0.104	-0.09501346
7	0.144	-0.06233069
8	0.159	-0.05807093
9	0.174	-0.05030874
10	0.23	-0.04733584
11	0.482	-0.03759853
12	0.291	-0.04798378
13	0.256	-0.02710563
14	0.306	-0.01459183
15	0.488	0.004144855
16	0.507	0.00674326
17	0.478	0.007065305
18	0.489	0.00033815
19	0.33	-0.007043705
20	0.251	-0.02346545
21	0.314	-0.0264242
22	0.421	-0.01700374
23	0.355	-0.01817841
24	0.44	-0.03236946
25	0.2	-0.0272176
26	0.133	-0.06961193
27	0.039	-0.1153544
28	0.092	-0.06692085
29	0.145	-0.05658914
30	0.293	-0.02881613
31	0.278	-0.02458275
32	0.201	-0.02695829
33	0.272	-0.0181621
34	0.421	-0.00596285
35	0.403	0.007841005
36	0.427	0.002288225
37	0.42	0.00365302
38	0.465	0.01475793
39	0.431	0.02299977
40	0.474	0.0098631
41	0.487	-0.002435265
42	0.431	-0.01843993
43	0.265	-0.01895043
44	0.372	-0.02618336
45	0.265	-0.02326497
46	0.225	-0.04769878
47	0.11	-0.0683749
48	0.365	-0.1119356
49	0.115	-0.1197637
50	0.156	-0.1420683
51	0.033	-0.2528298
52	0.055	-0.173871
53	0.093	-0.09358692
54	0.152	-0.0554701
55	0.219	-0.03848098
56	0.354	-0.008256085
57	0.486	-0.01799375
58	0.286	-0.01594062
59	0.277	-0.01457195
60	0.384	-0.006847985
61	0.344	-0.00341831
62	0.347	-0.004654595
63	0.42	-0.008596115
64	0.486	-0.01278129
65	0.522	-0.0144851
66	0.217	-0.03169369
67	0.202	-0.04982339
68	0.273	-0.02921615
69	0.331	-0.01165952
70	0.359	0.00797738
71	0.318	-0.008345235
72	0.325	-0.0076289
73	0.212	-0.0134804
74	0.285	-0.01383903
75	0.331	-0.0031023
76	0.093	-0.05094837
77	0.245	-0.02215966
78	0.201	-0.02163486
79	0.248	-0.03730238
80	0.177	-0.04840074
81	0.153	-0.07274804
82	0.135	-0.05174027
83	0.203	-0.02527852
84	0.303	-0.0124173
85	0.32	-0.008358445
86	0.258	-0.01524603
87	0.326	-0.01196343
88	0.245	-0.02904225
89	0.244	-0.0245639
90	0.566	-0.0048842
91	0.354	-0.01233378
92	0.202	-0.04649843
93	0.157	-0.05505564
94	0.238	-0.03245742
95	0.142	-0.05041465
96	0.123	-0.06848922
97	0.11	-0.09060503
98	0.102	-0.07834979
99	0	-0.09685427
