## Supplementary material for "Evolution of drug resistance drives progressive destabilizations in functionally conserved molecular dynamics of the flap region of the HIV-1 protease": classpositionHISTOnb_6dgx_nopep_human_2.txt

position	sum	dRMSF
1	0.327	-0.02458925
2	0.345	-0.008451415
3	0.31	-0.01378361
4	0.256	-0.02021314
5	0.137	-0.08099393
6	0.214	-0.07809106
7	0.186	-0.05495089
8	0.207	-0.06218373
9	0.076	-0.05891774
10	0.259	-0.02758604
11	0.425	-0.01523473
12	0.46	-0.01162388
13	0.488	0.02047687
14	0.577	0.05271087
15	0.482	0.02733045
16	0.423	0.03221956
17	0.505	0.02066501
18	0.49	0.02442675
19	0.409	0.0211508
20	0.424	0.00779175
21	0.424	-0.0242791
22	0.525	-0.01967505
23	0.169	-0.03360721
24	0.564	-0.02592856
25	0.081	-0.0618899
26	0.053	-0.09017083
27	0.012	-0.1436768
28	0.053	-0.07836075
29	0.111	-0.06556814
30	0.207	-0.04481563
31	0.215	-0.03138385
32	0.122	-0.03804959
33	0.255	-0.0201256
34	0.405	-0.01216705
35	0.34	-0.01255209
36	0.37	-0.004277475
37	0.418	0.02470292
38	0.524	0.02948293
39	0.593	0.04477707
40	0.556	0.0095175
41	0.589	-0.01469027
42	0.238	-0.02288933
43	0.248	-0.02065823
44	0.351	-0.02764486
45	0.199	-0.03488907
46	0.227	-0.06267958
47	0.124	-0.05937231
48	0.25	-0.08825655
49	0.054	-0.1587109
50	0.041	-0.2107893
51	0.041	-0.2030527
52	0.097	-0.1121832
53	0.148	-0.06520682
54	0.201	-0.0407988
55	0.194	-0.03853888
56	0.251	-0.02429399
57	0.536	-0.01356215
58	0.263	-0.01594412
59	0.296	-0.01199375
60	0.326	-0.008702885
61	0.337	-0.00462611
62	0.312	0.000294905
63	0.415	0.01630109
64	0.399	0.01948481
65	0.62	0.0314161
66	0.514	0.02607041
67	0.55	0.04937811
68	0.544	0.05072635
69	0.515	0.02639708
70	0.389	0.01532818
71	0.34	-0.01004923
72	0.258	-0.0218944
73	0.18	-0.0209372
74	0.262	-0.01801353
75	0.345	-0.0046504
76	0.095	-0.04853417
77	0.238	-0.02351406
78	0.209	-0.03099786
79	0.201	-0.04128539
80	0.163	-0.05342354
81	0.146	-0.07423064
82	0.131	-0.05535387
83	0.155	-0.03685753
84	0.275	-0.01351511
85	0.259	-0.01056185
86	0.178	-0.03231644
87	0.113	-0.05457503
88	0.098	-0.06337764
89	0.174	-0.0354753
90	0.218	-0.0410451
91	0.192	-0.04574028
92	0.302	-0.02941224
93	0.237	-0.02925254
94	0.173	-0.05381562
95	0.066	-0.08640616
96	0.121	-0.06749452
97	0.101	-0.08841943
98	0.069	-0.08078339
99	0	-0.1163272
