## Supplementary material for "Evolution of drug resistance drives progressive destabilizations in functionally conserved molecular dynamics of the flap region of the HIV-1 protease": classpositionHISTOqda_6dgx_nopep_human.txt

position	sum	dRMSF
1	0.211	-0.06060275
2	0.288	-0.02740891
3	0.249	-0.02583231
4	0.249	-0.01654464
5	0.082	-0.101458
6	0.108	-0.08489606
7	0.168	-0.0509791
8	0.194	-0.04689463
9	0.282	-0.03394134
10	0.271	-0.02440805
11	0.543	-0.02480993
12	0.51	-0.01465538
13	0.35	-0.01479503
14	0.382	-0.00876633
15	0.478	-0.002152945
16	0.585	-0.00319794
17	0.519	0.006830905
18	0.482	-0.00419365
19	0.328	-0.0111107
20	0.35	-0.01118705
21	0.433	-0.020037
22	0.478	-0.02576534
23	0.244	-0.02949691
24	0.618	-0.04022366
25	0.16	-0.037093
26	0.068	-0.07535453
27	0.082	-0.09067545
28	0.109	-0.05725305
29	0.259	-0.04757134
30	0.374	-0.02014073
31	0.28	-0.01576484
32	0.228	-0.02098089
33	0.318	-0.0115926
34	0.365	-0.00548725
35	0.385	0.002066205
36	0.41	-0.003241975
37	0.385	-0.00474408
38	0.46	0.02295823
39	0.418	0.02760147
40	0.513	0.0213838
41	0.496	-0.008458765
42	0.344	-0.01717533
43	0.244	-0.02164464
44	0.489	-0.03086206
45	0.267	-0.02567817
46	0.266	-0.05989278
47	0.12	-0.05751441
48	0.177	-0.1190116
49	0.027	-0.1707784
50	0.027	-0.218333
51	0.044	-0.2083773
52	0.083	-0.1342941
53	0.145	-0.06516753
54	0.202	-0.0391862
55	0.237	-0.02933838
56	0.348	-0.007422385
57	0.46	-0.01241225
58	0.294	-0.01467452
59	0.325	-0.00548635
60	0.384	-0.005791985
61	0.357	-0.00693701
62	0.36	-0.006309595
63	0.394	-0.008188015
64	0.39	-0.01314219
65	0.414	-0.01144639
66	0.325	-0.00525809
67	0.371	-0.00876809
68	0.324	-0.009445455
69	0.34	-0.00112042
70	0.257	-0.01977372
71	0.226	-0.02898483
72	0.206	-0.0354585
73	0.185	-0.0255915
74	0.348	-0.01411862
75	0.389	-0.0026818
76	0.102	-0.04478967
77	0.292	-0.01766136
78	0.29	-0.01228806
79	0.291	-0.02405278
80	0.245	-0.03471864
81	0.194	-0.06690343
82	0.135	-0.05352057
83	0.221	-0.02384002
84	0.303	-0.01007431
85	0.151	-0.03872735
86	0.108	-0.03794894
87	0.185	-0.03625723
88	0.202	-0.03369734
89	0.28	-0.0227156
90	0.212	-0.031373
91	0.25	-0.03431118
92	0.244	-0.03122304
93	0.204	-0.03798504
94	0.17	-0.05151902
95	0.068	-0.07861796
96	0.105	-0.06842532
97	0.085	-0.08762983
98	0.114	-0.07596909
99	0.5	-0.07596909
