## Supplementary material for "Evolution of drug resistance drives progressive destabilizations in functionally conserved molecular dynamics of the flap region of the HIV-1 protease": classpositionHISTOqda_6dgx_nopep_human_1.txt

position	sum	dRMSF
1	0.266	-0.04061235
2	0.391	0.005569985
3	0.288	-0.01331281
4	0.246	-0.03238904
5	0.058	-0.1098942
6	0.09	-0.09501346
7	0.136	-0.06233069
8	0.172	-0.05807093
9	0.204	-0.05030874
10	0.181	-0.04733584
11	0.455	-0.03759853
12	0.313	-0.04798378
13	0.322	-0.02710563
14	0.295	-0.01459183
15	0.416	0.004144855
16	0.544	0.00674326
17	0.483	0.007065305
18	0.464	0.00033815
19	0.359	-0.007043705
20	0.253	-0.02346545
21	0.338	-0.0264242
22	0.416	-0.01700374
23	0.338	-0.01817841
24	0.447	-0.03236946
25	0.206	-0.0272176
26	0.11	-0.06961193
27	0.043	-0.1153544
28	0.085	-0.06692085
29	0.145	-0.05658914
30	0.27	-0.02881613
31	0.251	-0.02458275
32	0.193	-0.02695829
33	0.269	-0.0181621
34	0.454	-0.00596285
35	0.337	0.007841005
36	0.435	0.002288225
37	0.377	0.00365302
38	0.434	0.01475793
39	0.4	0.02299977
40	0.446	0.0098631
41	0.429	-0.002435265
42	0.629	-0.01843993
43	0.258	-0.01895043
44	0.377	-0.02618336
45	0.255	-0.02326497
46	0.239	-0.04769878
47	0.106	-0.0683749
48	0.312	-0.1119356
49	0.125	-0.1197637
50	0.15	-0.1420683
51	0.037	-0.2528298
52	0.055	-0.173871
53	0.094	-0.09358692
54	0.149	-0.0554701
55	0.22	-0.03848098
56	0.362	-0.008256085
57	0.473	-0.01799375
58	0.251	-0.01594062
59	0.306	-0.01457195
60	0.341	-0.006847985
61	0.38	-0.00341831
62	0.367	-0.004654595
63	0.523	-0.008596115
64	0.469	-0.01278129
65	0.507	-0.0144851
66	0.216	-0.03169369
67	0.222	-0.04982339
68	0.293	-0.02921615
69	0.321	-0.01165952
70	0.373	0.00797738
71	0.298	-0.008345235
72	0.307	-0.0076289
73	0.2	-0.0134804
74	0.277	-0.01383903
75	0.387	-0.0031023
76	0.11	-0.05094837
77	0.286	-0.02215966
78	0.236	-0.02163486
79	0.244	-0.03730238
80	0.174	-0.04840074
81	0.155	-0.07274804
82	0.131	-0.05174027
83	0.202	-0.02527852
84	0.291	-0.0124173
85	0.322	-0.008358445
86	0.25	-0.01524603
87	0.327	-0.01196343
88	0.25	-0.02904225
89	0.24	-0.0245639
90	0.558	-0.0048842
91	0.386	-0.01233378
92	0.195	-0.04649843
93	0.156	-0.05505564
94	0.24	-0.03245742
95	0.142	-0.05041465
96	0.114	-0.06848922
97	0.107	-0.09060503
98	0.121	-0.07834979
99	0.5	-0.07834979
