## Supplementary material for "Evolution of drug resistance drives progressive destabilizations in functionally conserved molecular dynamics of the flap region of the HIV-1 protease": classpositionHISTOqda_6dgx_nopep_human_2.txt

position	sum	dRMSF
1	0.325	-0.02458925
2	0.349	-0.008451415
3	0.285	-0.01378361
4	0.229	-0.02021314
5	0.143	-0.08099393
6	0.196	-0.07809106
7	0.163	-0.05495089
8	0.242	-0.06218373
9	0.095	-0.05891774
10	0.276	-0.02758604
11	0.41	-0.01523473
12	0.459	-0.01162388
13	0.531	0.02047687
14	0.606	0.05271087
15	0.469	0.02733045
16	0.401	0.03221956
17	0.42	0.02066501
18	0.412	0.02442675
19	0.467	0.0211508
20	0.453	0.00779175
21	0.44	-0.0242791
22	0.554	-0.01967505
23	0.17	-0.03360721
24	0.63	-0.02592856
25	0.079	-0.0618899
26	0.046	-0.09017083
27	0.011	-0.1436768
28	0.053	-0.07836075
29	0.101	-0.06556814
30	0.185	-0.04481563
31	0.202	-0.03138385
32	0.116	-0.03804959
33	0.235	-0.0201256
34	0.42	-0.01216705
35	0.327	-0.01255209
36	0.366	-0.004277475
37	0.365	0.02470292
38	0.544	0.02948293
39	0.564	0.04477707
40	0.533	0.0095175
41	0.563	-0.01469027
42	0.326	-0.02288933
43	0.207	-0.02065823
44	0.445	-0.02764486
45	0.219	-0.03488907
46	0.254	-0.06267958
47	0.139	-0.05937231
48	0.215	-0.08825655
49	0.057	-0.1587109
50	0.041	-0.2107893
51	0.039	-0.2030527
52	0.092	-0.1121832
53	0.148	-0.06520682
54	0.206	-0.0407988
55	0.197	-0.03853888
56	0.252	-0.02429399
57	0.506	-0.01356215
58	0.258	-0.01594412
59	0.381	-0.01199375
60	0.346	-0.008702885
61	0.314	-0.00462611
62	0.339	0.000294905
63	0.472	0.01630109
64	0.4	0.01948481
65	0.575	0.0314161
66	0.499	0.02607041
67	0.546	0.04937811
68	0.539	0.05072635
69	0.492	0.02639708
70	0.388	0.01532818
71	0.317	-0.01004923
72	0.236	-0.0218944
73	0.177	-0.0209372
74	0.282	-0.01801353
75	0.352	-0.0046504
76	0.116	-0.04853417
77	0.272	-0.02351406
78	0.225	-0.03099786
79	0.224	-0.04128539
80	0.167	-0.05342354
81	0.153	-0.07423064
82	0.12	-0.05535387
83	0.153	-0.03685753
84	0.263	-0.01351511
85	0.247	-0.01056185
86	0.183	-0.03231644
87	0.115	-0.05457503
88	0.097	-0.06337764
89	0.189	-0.0354753
90	0.196	-0.0410451
91	0.194	-0.04574028
92	0.27	-0.02941224
93	0.239	-0.02925254
94	0.161	-0.05381562
95	0.065	-0.08640616
96	0.117	-0.06749452
97	0.101	-0.08841943
98	0.081	-0.08078339
99	0.5	-0.08078339
