## Supplementary material for "Evolution of drug resistance drives progressive destabilizations in functionally conserved molecular dynamics of the flap region of the HIV-1 protease": classpositionHISTOrfor_6dgx_nopep_human_2.txt

position	sum	dRMSF
1	0.454	-0.02458925
2	0.43	-0.008451415
3	0.382	-0.01378361
4	0.271	-0.02021314
5	0.196	-0.08099393
6	0.25	-0.07809106
7	0.24	-0.05495089
8	0.242	-0.06218373
9	0.167	-0.05891774
10	0.428	-0.02758604
11	0.426	-0.01523473
12	0.522	-0.01162388
13	0.601	0.02047687
14	0.642	0.05271087
15	0.43	0.02733045
16	0.407	0.03221956
17	0.443	0.02066501
18	0.533	0.02442675
19	0.567	0.0211508
20	0.528	0.00779175
21	0.458	-0.0242791
22	0.556	-0.01967505
23	0.272	-0.03360721
24	0.626	-0.02592856
25	0.16	-0.0618899
26	0.098	-0.09017083
27	0.02	-0.1436768
28	0.122	-0.07836075
29	0.175	-0.06556814
30	0.287	-0.04481563
31	0.329	-0.03138385
32	0.258	-0.03804959
33	0.382	-0.0201256
34	0.472	-0.01216705
35	0.459	-0.01255209
36	0.47	-0.004277475
37	0.437	0.02470292
38	0.582	0.02948293
39	0.626	0.04477707
40	0.489	0.0095175
41	0.515	-0.01469027
42	0.489	-0.02288933
43	0.479	-0.02065823
44	0.494	-0.02764486
45	0.333	-0.03488907
46	0.348	-0.06267958
47	0.232	-0.05937231
48	0.266	-0.08825655
49	0.078	-0.1587109
50	0.049	-0.2107893
51	0.064	-0.2030527
52	0.137	-0.1121832
53	0.244	-0.06520682
54	0.308	-0.0407988
55	0.361	-0.03853888
56	0.416	-0.02429399
57	0.579	-0.01356215
58	0.419	-0.01594412
59	0.451	-0.01199375
60	0.479	-0.008702885
61	0.471	-0.00462611
62	0.475	0.000294905
63	0.506	0.01630109
64	0.411	0.01948481
65	0.573	0.0314161
66	0.613	0.02607041
67	0.659	0.04937811
68	0.663	0.05072635
69	0.6	0.02639708
70	0.526	0.01532818
71	0.459	-0.01004923
72	0.392	-0.0218944
73	0.262	-0.0209372
74	0.352	-0.01801353
75	0.415	-0.0046504
76	0.26	-0.04853417
77	0.341	-0.02351406
78	0.403	-0.03099786
79	0.303	-0.04128539
80	0.266	-0.05342354
81	0.286	-0.07423064
82	0.257	-0.05535387
83	0.293	-0.03685753
84	0.426	-0.01351511
85	0.386	-0.01056185
86	0.298	-0.03231644
87	0.216	-0.05457503
88	0.199	-0.06337764
89	0.309	-0.0354753
90	0.277	-0.0410451
91	0.319	-0.04574028
92	0.374	-0.02941224
93	0.34	-0.02925254
94	0.261	-0.05381562
95	0.073	-0.08640616
96	0.216	-0.06749452
97	0.118	-0.08841943
98	0.1	-0.08078339
99	0	-0.1163272
