## Supplementary material for "Evolution of drug resistance drives progressive destabilizations in functionally conserved molecular dynamics of the flap region of the HIV-1 protease": classpositionHISTOsvm_6dgx_nopep_human_1.txt

position	sum	dRMSF
1	0.316	-0.04061235
2	0.426	0.005569985
3	0.326	-0.01331281
4	0.254	-0.03238904
5	0.081	-0.1098942
6	0.125	-0.09501346
7	0.175	-0.06233069
8	0.172	-0.05807093
9	0.226	-0.05030874
10	0.183	-0.04733584
11	0.475	-0.03759853
12	0.312	-0.04798378
13	0.32	-0.02710563
14	0.373	-0.01459183
15	0.435	0.004144855
16	0.543	0.00674326
17	0.61	0.007065305
18	0.585	0.00033815
19	0.329	-0.007043705
20	0.31	-0.02346545
21	0.269	-0.0264242
22	0.436	-0.01700374
23	0.373	-0.01817841
24	0.441	-0.03236946
25	0.282	-0.0272176
26	0.171	-0.06961193
27	0.059	-0.1153544
28	0.126	-0.06692085
29	0.188	-0.05658914
30	0.353	-0.02881613
31	0.308	-0.02458275
32	0.253	-0.02695829
33	0.321	-0.0181621
34	0.511	-0.00596285
35	0.426	0.007841005
36	0.401	0.002288225
37	0.459	0.00365302
38	0.509	0.01475793
39	0.491	0.02299977
40	0.485	0.0098631
41	0.512	-0.002435265
42	0.654	-0.01843993
43	0.288	-0.01895043
44	0.411	-0.02618336
45	0.304	-0.02326497
46	0.271	-0.04769878
47	0.149	-0.0683749
48	0.288	-0.1119356
49	0.141	-0.1197637
50	0.17	-0.1420683
51	0.043	-0.2528298
52	0.068	-0.173871
53	0.129	-0.09358692
54	0.216	-0.0554701
55	0.277	-0.03848098
56	0.421	-0.008256085
57	0.481	-0.01799375
58	0.325	-0.01594062
59	0.311	-0.01457195
60	0.351	-0.006847985
61	0.397	-0.00341831
62	0.351	-0.004654595
63	0.469	-0.008596115
64	0.516	-0.01278129
65	0.547	-0.0144851
66	0.25	-0.03169369
67	0.264	-0.04982339
68	0.343	-0.02921615
69	0.354	-0.01165952
70	0.4	0.00797738
71	0.367	-0.008345235
72	0.369	-0.0076289
73	0.243	-0.0134804
74	0.312	-0.01383903
75	0.369	-0.0031023
76	0.09	-0.05094837
77	0.28	-0.02215966
78	0.271	-0.02163486
79	0.271	-0.03730238
80	0.241	-0.04840074
81	0.244	-0.07274804
82	0.197	-0.05174027
83	0.263	-0.02527852
84	0.355	-0.0124173
85	0.372	-0.008358445
86	0.325	-0.01524603
87	0.426	-0.01196343
88	0.334	-0.02904225
89	0.305	-0.0245639
90	0.589	-0.0048842
91	0.424	-0.01233378
92	0.22	-0.04649843
93	0.191	-0.05505564
94	0.296	-0.03245742
95	0.145	-0.05041465
96	0.175	-0.06848922
97	0.123	-0.09060503
98	0.122	-0.07834979
99	0.004	-0.09685427
