## Supplementary material for "Evolution of drug resistance drives progressive destabilizations in functionally conserved molecular dynamics of the flap region of the HIV-1 protease": classpositionHISTOsvm_6dgx_nopep_human_2.txt

position	sum	dRMSF
1	0.37	-0.02458925
2	0.37	-0.008451415
3	0.334	-0.01378361
4	0.264	-0.02021314
5	0.187	-0.08099393
6	0.222	-0.07809106
7	0.207	-0.05495089
8	0.214	-0.06218373
9	0.095	-0.05891774
10	0.245	-0.02758604
11	0.414	-0.01523473
12	0.515	-0.01162388
13	0.592	0.02047687
14	0.628	0.05271087
15	0.45	0.02733045
16	0.458	0.03221956
17	0.553	0.02066501
18	0.496	0.02442675
19	0.455	0.0211508
20	0.517	0.00779175
21	0.34	-0.0242791
22	0.563	-0.01967505
23	0.201	-0.03360721
24	0.615	-0.02592856
25	0.119	-0.0618899
26	0.074	-0.09017083
27	0.014	-0.1436768
28	0.085	-0.07836075
29	0.149	-0.06556814
30	0.252	-0.04481563
31	0.25	-0.03138385
32	0.163	-0.03804959
33	0.312	-0.0201256
34	0.425	-0.01216705
35	0.392	-0.01255209
36	0.359	-0.004277475
37	0.355	0.02470292
38	0.572	0.02948293
39	0.635	0.04477707
40	0.557	0.0095175
41	0.589	-0.01469027
42	0.496	-0.02288933
43	0.227	-0.02065823
44	0.398	-0.02764486
45	0.235	-0.03488907
46	0.261	-0.06267958
47	0.181	-0.05937231
48	0.261	-0.08825655
49	0.078	-0.1587109
50	0.044	-0.2107893
51	0.047	-0.2030527
52	0.117	-0.1121832
53	0.212	-0.06520682
54	0.255	-0.0407988
55	0.289	-0.03853888
56	0.315	-0.02429399
57	0.567	-0.01356215
58	0.355	-0.01594412
59	0.372	-0.01199375
60	0.299	-0.008702885
61	0.403	-0.00462611
62	0.332	0.000294905
63	0.535	0.01630109
64	0.431	0.01948481
65	0.616	0.0314161
66	0.548	0.02607041
67	0.595	0.04937811
68	0.616	0.05072635
69	0.552	0.02639708
70	0.433	0.01532818
71	0.376	-0.01004923
72	0.276	-0.0218944
73	0.19	-0.0209372
74	0.268	-0.01801353
75	0.355	-0.0046504
76	0.101	-0.04853417
77	0.279	-0.02351406
78	0.253	-0.03099786
79	0.268	-0.04128539
80	0.224	-0.05342354
81	0.259	-0.07423064
82	0.193	-0.05535387
83	0.205	-0.03685753
84	0.338	-0.01351511
85	0.323	-0.01056185
86	0.227	-0.03231644
87	0.153	-0.05457503
88	0.158	-0.06337764
89	0.234	-0.0354753
90	0.242	-0.0410451
91	0.265	-0.04574028
92	0.34	-0.02941224
93	0.277	-0.02925254
94	0.224	-0.05381562
95	0.063	-0.08640616
96	0.176	-0.06749452
97	0.12	-0.08841943
98	0.084	-0.08078339
99	0.001	-0.1163272
