## Supplementary material for "Evolution of drug resistance drives progressive destabilizations in functionally conserved molecular dynamics of the flap region of the HIV-1 protease": dim_human_6dgx.csv

position	ada	knn	lda	nb	qda	rfor	svm
1	0.416	0.438	0.343	0.282	0.266	0.429	0.316
2	0.565	0.497	0.456	0.406	0.391	0.522	0.426
3	0.356	0.444	0.325	0.282	0.288	0.368	0.326
4	0.256	0.344	0.261	0.248	0.246	0.271	0.254
5	0.09	0.126	0.038	0.06	0.058	0.095	0.081
6	0.144	0.247	0.1	0.104	0.09	0.137	0.125
7	0.191	0.264	0.151	0.144	0.136	0.208	0.175
8	0.2	0.283	0.18	0.159	0.172	0.218	0.172
9	0.229	0.389	0.228	0.174	0.204	0.284	0.226
10	0.245	0.494	0.296	0.23	0.181	0.394	0.183
11	0.466	0.483	0.462	0.482	0.455	0.471	0.475
12	0.349	0.431	0.352	0.291	0.313	0.357	0.312
13	0.418	0.452	0.382	0.256	0.322	0.419	0.32
14	0.389	0.487	0.403	0.306	0.295	0.477	0.373
15	0.403	0.481	0.448	0.488	0.416	0.446	0.435
16	0.413	0.51	0.558	0.507	0.544	0.469	0.543
17	0.375	0.502	0.521	0.478	0.483	0.479	0.61
18	0.577	0.511	0.55	0.489	0.464	0.525	0.585
19	0.474	0.485	0.445	0.33	0.359	0.485	0.329
20	0.363	0.46	0.324	0.251	0.253	0.423	0.31
21	0.41	0.476	0.317	0.314	0.338	0.445	0.269
22	0.471	0.484	0.455	0.421	0.416	0.491	0.436
23	0.405	0.481	0.373	0.355	0.338	0.422	0.373
24	0.49	0.489	0.428	0.44	0.447	0.475	0.441
25	0.327	0.401	0.239	0.2	0.206	0.364	0.282
26	0.191	0.268	0.128	0.133	0.11	0.205	0.171
27	0.073	0.109	0.041	0.039	0.043	0.064	0.059
28	0.138	0.231	0.101	0.092	0.085	0.151	0.126
29	0.209	0.289	0.166	0.145	0.145	0.225	0.188
30	0.382	0.418	0.351	0.293	0.27	0.41	0.353
31	0.374	0.454	0.321	0.278	0.251	0.402	0.308
32	0.28	0.43	0.28	0.201	0.193	0.316	0.253
33	0.425	0.471	0.376	0.272	0.269	0.424	0.321
34	0.497	0.491	0.482	0.421	0.454	0.496	0.511
35	0.479	0.499	0.528	0.403	0.337	0.502	0.426
36	0.459	0.509	0.463	0.427	0.435	0.488	0.401
37	0.324	0.482	0.462	0.42	0.377	0.443	0.459
38	0.52	0.498	0.51	0.465	0.434	0.499	0.509
39	0.556	0.551	0.554	0.431	0.4	0.547	0.491
40	0.362	0.491	0.49	0.474	0.446	0.455	0.485
41	0.4	0.46	0.46	0.487	0.429	0.435	0.512
42	0.319	0.474	0.385	0.431	0.629	0.492	0.654
43	0.322	0.47	0.363	0.265	0.258	0.496	0.288
44	0.439	0.494	0.45	0.372	0.377	0.512	0.411
45	0.395	0.446	0.34	0.265	0.255	0.42	0.304
46	0.314	0.444	0.305	0.225	0.239	0.354	0.271
47	0.187	0.302	0.138	0.11	0.106	0.201	0.149
48	0.268	0.335	0.255	0.365	0.312	0.269	0.288
49	0.155	0.251	0.103	0.115	0.125	0.167	0.141
50	0.192	0.211	0.071	0.156	0.15	0.175	0.17
51	0.054	0.081	0.025	0.033	0.037	0.06	0.043
52	0.088	0.136	0.062	0.055	0.055	0.092	0.068
53	0.137	0.274	0.111	0.093	0.094	0.164	0.129
54	0.268	0.358	0.206	0.152	0.149	0.284	0.216
55	0.349	0.407	0.272	0.219	0.22	0.368	0.277
56	0.503	0.51	0.422	0.354	0.362	0.481	0.421
57	0.55	0.53	0.534	0.486	0.473	0.54	0.481
58	0.4	0.505	0.395	0.286	0.251	0.45	0.325
59	0.44	0.498	0.405	0.277	0.306	0.498	0.311
60	0.37	0.505	0.406	0.384	0.341	0.523	0.351
61	0.49	0.516	0.453	0.344	0.38	0.443	0.397
62	0.489	0.495	0.435	0.347	0.367	0.504	0.351
63	0.498	0.527	0.553	0.42	0.523	0.514	0.469
64	0.462	0.5	0.513	0.486	0.469	0.502	0.516
65	0.527	0.519	0.543	0.522	0.507	0.518	0.547
66	0.313	0.436	0.285	0.217	0.216	0.373	0.25
67	0.342	0.39	0.263	0.202	0.222	0.355	0.264
68	0.4	0.488	0.351	0.273	0.293	0.458	0.343
69	0.459	0.441	0.409	0.331	0.321	0.458	0.354
70	0.494	0.48	0.476	0.359	0.373	0.491	0.4
71	0.419	0.48	0.403	0.318	0.298	0.441	0.367
72	0.477	0.497	0.399	0.325	0.307	0.461	0.369
73	0.265	0.423	0.254	0.212	0.2	0.314	0.243
74	0.327	0.462	0.304	0.285	0.277	0.382	0.312
75	0.345	0.457	0.372	0.331	0.387	0.404	0.369
76	0.118	0.336	0.079	0.093	0.11	0.228	0.09
77	0.32	0.422	0.33	0.245	0.286	0.351	0.28
78	0.313	0.468	0.347	0.201	0.236	0.408	0.271
79	0.306	0.403	0.291	0.248	0.244	0.346	0.271
80	0.271	0.358	0.219	0.177	0.174	0.29	0.241
81	0.268	0.353	0.234	0.153	0.155	0.284	0.244
82	0.227	0.333	0.175	0.135	0.131	0.25	0.197
83	0.369	0.462	0.297	0.203	0.202	0.358	0.263
84	0.437	0.468	0.355	0.303	0.291	0.44	0.355
85	0.447	0.483	0.401	0.32	0.322	0.445	0.372
86	0.377	0.409	0.321	0.258	0.25	0.382	0.325
87	0.476	0.46	0.396	0.326	0.327	0.486	0.426
88	0.371	0.394	0.275	0.245	0.25	0.36	0.334
89	0.348	0.431	0.298	0.244	0.24	0.359	0.305
90	0.624	0.58	0.578	0.566	0.558	0.61	0.589
91	0.475	0.478	0.44	0.354	0.386	0.5	0.424
92	0.255	0.376	0.229	0.202	0.195	0.298	0.22
93	0.226	0.326	0.184	0.157	0.156	0.221	0.191
94	0.341	0.381	0.27	0.238	0.24	0.324	0.296
95	0.167	0.175	0.113	0.142	0.142	0.161	0.145
96	0.194	0.276	0.147	0.123	0.114	0.207	0.175
97	0.114	0.181	0.1	0.11	0.107	0.128	0.123
98	0.122	0.164	0.109	0.102	0.121	0.129	0.122
99	0	0	0.054	0	0.5	0	0.004
