## Supplementary material for "Evolution of drug resistance drives progressive destabilizations in functionally conserved molecular dynamics of the flap region of the HIV-1 protease": dim_human_6dgx_dummy.csv

position	ada	knn	lda	nb	qda	rfor	svm
1	0.481	0.478	0.345	0.327	0.325	0.454	0.37
2	0.461	0.484	0.389	0.345	0.349	0.43	0.37
3	0.35	0.433	0.342	0.31	0.285	0.382	0.334
4	0.276	0.346	0.265	0.256	0.229	0.271	0.264
5	0.204	0.241	0.111	0.137	0.143	0.196	0.187
6	0.238	0.308	0.209	0.214	0.196	0.25	0.222
7	0.224	0.291	0.17	0.186	0.163	0.24	0.207
8	0.237	0.325	0.21	0.207	0.242	0.242	0.214
9	0.108	0.33	0.105	0.076	0.095	0.167	0.095
10	0.329	0.489	0.328	0.259	0.276	0.428	0.245
11	0.391	0.47	0.422	0.425	0.41	0.426	0.414
12	0.517	0.524	0.516	0.46	0.459	0.522	0.515
13	0.661	0.553	0.591	0.488	0.531	0.601	0.592
14	0.644	0.54	0.733	0.577	0.606	0.642	0.628
15	0.471	0.468	0.454	0.482	0.469	0.43	0.45
16	0.375	0.453	0.452	0.423	0.401	0.407	0.458
17	0.322	0.49	0.444	0.505	0.42	0.443	0.553
18	0.513	0.527	0.524	0.49	0.412	0.533	0.496
19	0.529	0.526	0.525	0.409	0.467	0.567	0.455
20	0.583	0.509	0.505	0.424	0.453	0.528	0.517
21	0.44	0.485	0.403	0.424	0.44	0.458	0.34
22	0.575	0.525	0.586	0.525	0.554	0.556	0.563
23	0.221	0.323	0.19	0.169	0.17	0.272	0.201
24	0.669	0.561	0.595	0.564	0.63	0.626	0.615
25	0.128	0.261	0.094	0.081	0.079	0.16	0.119
26	0.087	0.158	0.053	0.053	0.046	0.098	0.074
27	0.024	0.044	0.011	0.012	0.011	0.02	0.014
28	0.107	0.18	0.065	0.053	0.053	0.122	0.085
29	0.146	0.276	0.126	0.111	0.101	0.175	0.149
30	0.285	0.407	0.249	0.207	0.185	0.287	0.252
31	0.326	0.401	0.256	0.215	0.202	0.329	0.25
32	0.205	0.379	0.182	0.122	0.116	0.258	0.163
33	0.389	0.431	0.352	0.255	0.235	0.382	0.312
34	0.475	0.483	0.46	0.405	0.42	0.472	0.425
35	0.402	0.474	0.455	0.34	0.327	0.459	0.392
36	0.466	0.501	0.426	0.37	0.366	0.47	0.359
37	0.33	0.477	0.436	0.418	0.365	0.437	0.355
38	0.588	0.571	0.589	0.524	0.544	0.582	0.572
39	0.685	0.578	0.692	0.593	0.564	0.626	0.635
40	0.55	0.496	0.559	0.556	0.533	0.489	0.557
41	0.532	0.548	0.577	0.589	0.563	0.515	0.589
42	0.206	0.492	0.764	0.238	0.326	0.489	0.496
43	0.289	0.492	0.341	0.248	0.207	0.479	0.227
44	0.449	0.502	0.458	0.351	0.445	0.494	0.398
45	0.301	0.435	0.278	0.199	0.219	0.333	0.235
46	0.287	0.442	0.285	0.227	0.254	0.348	0.261
47	0.199	0.344	0.166	0.124	0.139	0.232	0.181
48	0.262	0.314	0.22	0.25	0.215	0.266	0.261
49	0.079	0.168	0.049	0.054	0.057	0.078	0.078
50	0.051	0.067	0.014	0.041	0.041	0.049	0.044
51	0.056	0.123	0.032	0.041	0.039	0.064	0.047
52	0.143	0.213	0.092	0.097	0.092	0.137	0.117
53	0.226	0.325	0.187	0.148	0.148	0.244	0.212
54	0.307	0.392	0.248	0.201	0.206	0.308	0.255
55	0.322	0.417	0.273	0.194	0.197	0.361	0.289
56	0.387	0.452	0.311	0.251	0.252	0.416	0.315
57	0.591	0.499	0.57	0.536	0.506	0.579	0.567
58	0.399	0.443	0.398	0.263	0.258	0.419	0.355
59	0.424	0.513	0.401	0.296	0.381	0.451	0.372
60	0.409	0.497	0.412	0.326	0.346	0.479	0.299
61	0.446	0.496	0.42	0.337	0.314	0.471	0.403
62	0.45	0.5	0.402	0.312	0.339	0.475	0.332
63	0.529	0.505	0.515	0.415	0.472	0.506	0.535
64	0.368	0.481	0.41	0.399	0.4	0.411	0.431
65	0.581	0.54	0.618	0.62	0.575	0.573	0.616
66	0.599	0.557	0.581	0.514	0.499	0.613	0.548
67	0.679	0.577	0.603	0.55	0.546	0.659	0.595
68	0.718	0.599	0.614	0.544	0.539	0.663	0.616
69	0.616	0.545	0.592	0.515	0.492	0.6	0.552
70	0.538	0.533	0.512	0.389	0.388	0.526	0.433
71	0.41	0.496	0.43	0.34	0.317	0.459	0.376
72	0.356	0.472	0.336	0.258	0.236	0.392	0.276
73	0.218	0.417	0.203	0.18	0.177	0.262	0.19
74	0.337	0.442	0.313	0.262	0.282	0.352	0.268
75	0.419	0.487	0.382	0.345	0.352	0.415	0.355
76	0.155	0.379	0.095	0.095	0.116	0.26	0.101
77	0.288	0.397	0.284	0.238	0.272	0.341	0.279
78	0.316	0.457	0.333	0.209	0.225	0.403	0.253
79	0.262	0.405	0.272	0.201	0.224	0.303	0.268
80	0.245	0.318	0.191	0.163	0.167	0.266	0.224
81	0.283	0.371	0.234	0.146	0.153	0.286	0.259
82	0.232	0.368	0.194	0.131	0.12	0.257	0.193
83	0.255	0.396	0.209	0.155	0.153	0.293	0.205
84	0.392	0.456	0.325	0.275	0.263	0.426	0.338
85	0.38	0.434	0.33	0.259	0.247	0.386	0.323
86	0.262	0.367	0.23	0.178	0.183	0.298	0.227
87	0.191	0.28	0.137	0.113	0.115	0.216	0.153
88	0.19	0.283	0.137	0.098	0.097	0.199	0.158
89	0.282	0.385	0.234	0.174	0.189	0.309	0.234
90	0.259	0.38	0.25	0.218	0.196	0.277	0.242
91	0.293	0.386	0.276	0.192	0.194	0.319	0.265
92	0.328	0.419	0.328	0.302	0.27	0.374	0.34
93	0.31	0.399	0.274	0.237	0.239	0.34	0.277
94	0.26	0.318	0.183	0.173	0.161	0.261	0.224
95	0.071	0.12	0.056	0.066	0.065	0.073	0.063
96	0.192	0.242	0.133	0.121	0.117	0.216	0.176
97	0.118	0.185	0.089	0.101	0.101	0.118	0.12
98	0.08	0.133	0.08	0.069	0.081	0.1	0.084
99	0	0	0.036	0	0.5	0	0.001
