## Supplementary material for "Evolution of drug resistance drives progressive destabilizations in functionally conserved molecular dynamics of the flap region of the HIV-1 protease": no_pep_human_6dgx.csv

position	ada	knn	lda	nb	qda	rfor	svm
1	0.365	0.433	0.286	0.219	0.211	0.367	0.253
2	0.409	0.483	0.356	0.299	0.288	0.455	0.334
3	0.313	0.406	0.287	0.238	0.249	0.368	0.278
4	0.255	0.324	0.259	0.244	0.249	0.276	0.255
5	0.11	0.139	0.06	0.082	0.082	0.122	0.101
6	0.168	0.244	0.123	0.12	0.108	0.183	0.154
7	0.219	0.311	0.168	0.17	0.168	0.25	0.192
8	0.252	0.324	0.221	0.185	0.194	0.251	0.221
9	0.311	0.419	0.311	0.227	0.282	0.358	0.317
10	0.349	0.457	0.299	0.231	0.271	0.412	0.217
11	0.571	0.534	0.577	0.537	0.543	0.571	0.574
12	0.56	0.533	0.564	0.501	0.51	0.54	0.538
13	0.444	0.466	0.391	0.323	0.35	0.46	0.41
14	0.444	0.479	0.452	0.372	0.382	0.466	0.425
15	0.447	0.5	0.456	0.489	0.478	0.479	0.464
16	0.462	0.493	0.597	0.577	0.585	0.498	0.665
17	0.391	0.509	0.537	0.433	0.519	0.479	0.496
18	0.546	0.492	0.584	0.458	0.482	0.529	0.509
19	0.391	0.49	0.397	0.305	0.328	0.469	0.31
20	0.486	0.502	0.387	0.302	0.35	0.47	0.361
21	0.45	0.468	0.425	0.36	0.433	0.475	0.327
22	0.532	0.478	0.521	0.48	0.478	0.529	0.511
23	0.292	0.417	0.275	0.254	0.244	0.322	0.29
24	0.686	0.535	0.609	0.587	0.618	0.61	0.615
25	0.272	0.349	0.184	0.166	0.16	0.281	0.225
26	0.114	0.177	0.067	0.069	0.068	0.126	0.098
27	0.124	0.178	0.085	0.076	0.082	0.126	0.107
28	0.191	0.275	0.13	0.116	0.109	0.194	0.162
29	0.38	0.416	0.319	0.275	0.259	0.398	0.361
30	0.491	0.487	0.438	0.39	0.374	0.47	0.447
31	0.433	0.482	0.35	0.314	0.28	0.437	0.348
32	0.323	0.456	0.288	0.218	0.228	0.34	0.277
33	0.475	0.476	0.451	0.308	0.318	0.47	0.371
34	0.41	0.491	0.418	0.387	0.365	0.435	0.432
35	0.43	0.513	0.493	0.323	0.385	0.53	0.491
36	0.47	0.5	0.471	0.452	0.41	0.512	0.468
37	0.413	0.497	0.443	0.361	0.385	0.483	0.422
38	0.53	0.539	0.542	0.487	0.46	0.522	0.537
39	0.546	0.501	0.521	0.423	0.418	0.509	0.464
40	0.429	0.539	0.508	0.465	0.513	0.483	0.528
41	0.462	0.475	0.511	0.49	0.496	0.441	0.503
42	0.378	0.5	0.695	0.224	0.344	0.462	0.309
43	0.349	0.474	0.316	0.243	0.244	0.437	0.238
44	0.457	0.492	0.478	0.37	0.489	0.487	0.451
45	0.391	0.465	0.36	0.277	0.267	0.402	0.32
46	0.294	0.455	0.331	0.287	0.266	0.342	0.287
47	0.174	0.307	0.147	0.127	0.12	0.23	0.158
48	0.204	0.251	0.158	0.198	0.177	0.193	0.171
49	0.043	0.12	0.021	0.023	0.027	0.051	0.036
50	0.035	0.058	0.009	0.025	0.027	0.038	0.028
51	0.073	0.124	0.038	0.044	0.044	0.073	0.063
52	0.13	0.194	0.106	0.075	0.083	0.137	0.123
53	0.231	0.324	0.18	0.144	0.145	0.245	0.208
54	0.313	0.418	0.274	0.204	0.202	0.328	0.29
55	0.353	0.424	0.308	0.247	0.237	0.37	0.298
56	0.496	0.5	0.424	0.344	0.348	0.496	0.425
57	0.574	0.542	0.534	0.509	0.46	0.532	0.518
58	0.357	0.487	0.419	0.261	0.294	0.464	0.345
59	0.466	0.498	0.383	0.317	0.325	0.491	0.34
60	0.461	0.488	0.425	0.348	0.384	0.485	0.373
61	0.467	0.5	0.406	0.359	0.357	0.48	0.432
62	0.437	0.49	0.455	0.327	0.36	0.446	0.357
63	0.406	0.489	0.449	0.339	0.394	0.467	0.433
64	0.341	0.47	0.429	0.388	0.39	0.417	0.416
65	0.377	0.463	0.438	0.425	0.414	0.445	0.397
66	0.449	0.481	0.426	0.335	0.325	0.462	0.392
67	0.49	0.471	0.412	0.35	0.371	0.489	0.401
68	0.463	0.47	0.414	0.332	0.324	0.497	0.419
69	0.479	0.516	0.45	0.398	0.34	0.521	0.391
70	0.394	0.461	0.341	0.237	0.257	0.433	0.32
71	0.371	0.48	0.316	0.233	0.226	0.386	0.274
72	0.304	0.439	0.264	0.195	0.206	0.354	0.234
73	0.281	0.433	0.251	0.2	0.185	0.283	0.23
74	0.363	0.449	0.369	0.35	0.348	0.377	0.337
75	0.403	0.473	0.41	0.359	0.389	0.465	0.422
76	0.111	0.341	0.082	0.085	0.102	0.239	0.095
77	0.347	0.44	0.338	0.296	0.292	0.382	0.33
78	0.316	0.465	0.412	0.284	0.29	0.428	0.294
79	0.341	0.467	0.339	0.281	0.291	0.387	0.341
80	0.353	0.398	0.287	0.244	0.245	0.364	0.317
81	0.306	0.369	0.279	0.194	0.194	0.33	0.278
82	0.21	0.356	0.2	0.144	0.135	0.259	0.194
83	0.311	0.453	0.307	0.211	0.221	0.362	0.293
84	0.469	0.485	0.38	0.313	0.303	0.443	0.375
85	0.254	0.399	0.216	0.171	0.151	0.298	0.214
86	0.197	0.326	0.15	0.116	0.108	0.203	0.158
87	0.289	0.368	0.23	0.186	0.185	0.306	0.253
88	0.302	0.384	0.232	0.207	0.202	0.337	0.29
89	0.397	0.445	0.337	0.274	0.28	0.416	0.354
90	0.298	0.411	0.25	0.22	0.212	0.331	0.267
91	0.339	0.411	0.318	0.237	0.25	0.371	0.311
92	0.351	0.419	0.318	0.256	0.244	0.366	0.32
93	0.279	0.379	0.24	0.198	0.204	0.298	0.262
94	0.252	0.348	0.195	0.179	0.17	0.25	0.22
95	0.075	0.127	0.054	0.072	0.068	0.076	0.075
96	0.179	0.251	0.117	0.116	0.105	0.186	0.164
97	0.112	0.15	0.079	0.082	0.085	0.13	0.111
98	0.128	0.169	0.11	0.102	0.114	0.139	0.119
99	0.001	0.001	0.042	0	0.5	0	0.002
