## Supplementary material for "Evolution of drug resistance drives progressive destabilizations in functionally conserved molecular dynamics of the flap region of the HIV-1 protease": 1b11_monomer_feline.csv

position	ada	knn	lda	nb	qda	rfor	svm
1	0.764	0.588	0.677	0.633	0.631	0.708	0.664
2	0.785	0.601	0.757	0.691	0.75	0.741	0.738
3	0.721	0.608	0.678	0.687	0.685	0.68	0.675
4	0.349	0.457	0.381	0.527	0.558	0.447	0.432
5	0.903	0.843	0.815	0.851	0.857	0.889	0.883
6	0.711	0.689	0.667	0.682	0.654	0.704	0.702
7	0.953	0.883	0.934	0.929	0.929	0.944	0.952
8	0.971	0.86	0.962	0.959	0.96	0.956	0.968
9	0.954	0.772	0.959	0.931	0.936	0.922	0.96
10	0.37	0.517	0.405	0.361	0.369	0.493	0.326
11	0.564	0.465	0.491	0.411	0.458	0.483	0.501
12	0.125	0.28	0.08	0.081	0.094	0.123	0.086
13	0.298	0.492	0.486	0.332	0.424	0.411	0.355
14	0.285	0.477	0.25	0.515	0.183	0.376	0.186
15	0.001	0.245	0.002	0.003	0.004	0.183	0.002
16	0.993	0.751	1	0.998	0.995	0.919	1
17	0.997	0.693	0.997	0.999	0.997	0.821	0.919
18	0.014	0.393	0.021	0.03	0.03	0.216	0.016
19	0.398	0.52	0.455	0.304	0.342	0.495	0.362
20	0.251	0.436	0.208	0.193	0.198	0.338	0.203
21	0.496	0.527	0.494	0.469	0.483	0.528	0.427
22	0.623	0.577	0.64	0.579	0.58	0.587	0.643
23	0.739	0.66	0.765	0.695	0.717	0.785	0.76
24	0.57	0.552	0.484	0.591	0.537	0.552	0.532
25	0.493	0.468	0.406	0.368	0.363	0.514	0.449
26	0.559	0.523	0.446	0.456	0.439	0.576	0.525
27	0.333	0.365	0.233	0.255	0.25	0.34	0.313
28	0.794	0.708	0.726	0.729	0.716	0.81	0.782
29	0.94	0.821	0.908	0.898	0.886	0.917	0.932
30	0.767	0.656	0.721	0.689	0.678	0.746	0.75
31	0.964	0.764	0.94	0.933	0.925	0.928	0.945
32	0.723	0.614	0.718	0.597	0.603	0.725	0.725
33	0.707	0.593	0.738	0.688	0.712	0.695	0.65
34	0.264	0.416	0.284	0.264	0.266	0.315	0.273
35	0.112	0.467	0.147	0.358	0.386	0.406	0.069
36	0.237	0.469	0.291	0.567	0.554	0.466	0.307
37	0.893	0.545	0.838	0.882	0.777	0.701	0.853
38	0.609	0.508	0.603	0.537	0.544	0.536	0.61
39	0.247	0.442	0.272	0.228	0.195	0.316	0.245
40	0.741	0.58	0.589	0.607	0.63	0.702	0.627
41	0.745	0.627	0.779	0.757	0.768	0.708	0.757
42	0.336	0.542	0.971	0.651	0.506	0.598	0.344
43	0.789	0.573	0.849	0.74	0.711	0.659	0.735
44	0.634	0.563	0.675	0.587	0.59	0.606	0.619
45	0.694	0.55	0.594	0.519	0.5	0.6	0.538
46	0.257	0.404	0.266	0.214	0.214	0.275	0.253
47	0.545	0.522	0.53	0.386	0.439	0.538	0.548
48	0.573	0.539	0.581	0.556	0.632	0.602	0.578
49	0.174	0.241	0.093	0.126	0.129	0.168	0.144
50	0.222	0.246	0.122	0.204	0.196	0.228	0.217
51	0.031	0.063	0.015	0.017	0.015	0.037	0.03
52	0.391	0.428	0.33	0.251	0.305	0.442	0.378
53	0.342	0.399	0.289	0.245	0.261	0.342	0.304
54	0.919	0.752	0.887	0.869	0.839	0.887	0.896
55	0.914	0.704	0.822	0.813	0.815	0.81	0.87
56	0.997	0.832	0.993	0.99	0.989	0.97	0.994
57	1	0.899	1	1	1	0.93	1
58	1	0.598	0.999	0.998	0.998	0.693	0.999
59	0.976	0.626	0.993	0.973	0.955	0.832	0.954
60	0.645	0.54	0.627	0.547	0.556	0.576	0.582
61	0.786	0.551	0.781	0.718	0.71	0.678	0.698
62	0.761	0.555	0.824	0.785	0.775	0.705	0.852
63	0.415	0.443	0.22	0.237	0.328	0.372	0.235
64	0.293	0.425	0.335	0.291	0.301	0.352	0.293
65	0.6	0.533	0.653	0.445	0.642	0.648	0.516
66	0.294	0.411	0.213	0.051	0.167	0.403	0.189
67	0.116	0.26	0.079	0.06	0.066	0.139	0.071
68	0.028	0.199	0.018	0.016	0.012	0.049	0.016
69	0.175	0.415	0.167	0.14	0.141	0.265	0.149
70	0.111	0.365	0.097	0.068	0.095	0.222	0.075
71	0.176	0.351	0.164	0.104	0.098	0.237	0.201
72	0.267	0.423	0.222	0.142	0.148	0.277	0.231
73	0.552	0.532	0.529	0.49	0.48	0.535	0.523
74	0.516	0.491	0.453	0.501	0.49	0.454	0.437
75	0.981	0.656	0.973	0.966	0.972	0.886	0.975
76	0.42	0.51	0.687	0.468	0.871	0.553	0.734
77	0.96	0.703	0.946	0.959	0.946	0.902	0.927
78	0.765	0.608	0.774	0.689	0.675	0.663	0.738
79	0.809	0.6	0.743	0.761	0.726	0.724	0.718
80	0.392	0.422	0.315	0.283	0.287	0.387	0.345
81	0.258	0.35	0.209	0.151	0.157	0.251	0.225
82	0.414	0.449	0.337	0.274	0.291	0.433	0.369
83	0.909	0.741	0.884	0.831	0.842	0.871	0.882
84	0.952	0.739	0.916	0.869	0.859	0.895	0.926
85	0.873	0.69	0.839	0.776	0.803	0.82	0.845
86	0.802	0.676	0.746	0.707	0.72	0.765	0.747
87	0.612	0.564	0.616	0.619	0.636	0.668	0.625
88	0.296	0.329	0.211	0.2	0.183	0.296	0.232
89	0.691	0.602	0.693	0.709	0.712	0.712	0.71
90	0.968	0.832	0.954	0.939	0.937	0.951	0.956
91	0.639	0.58	0.649	0.553	0.583	0.66	0.652
92	0.305	0.403	0.276	0.232	0.24	0.315	0.265
93	0.334	0.4	0.286	0.259	0.247	0.348	0.3
94	0.275	0.34	0.233	0.234	0.208	0.282	0.25
95	0.388	0.376	0.302	0.357	0.358	0.403	0.363
96	0.277	0.363	0.223	0.225	0.224	0.302	0.277
97	0.251	0.582	0.536	0.891	0.888	0.382	0.518
98	0.111	0.174	0.141	0.181	0.194	0.126	0.145
99	0	0	0	0	0.5	0	0
