## Supplementary material for "Evolution of drug resistance drives progressive destabilizations in functionally conserved molecular dynamics of the flap region of the HIV-1 protease": 1yti_monomer_simian.csv

position	ada	knn	lda	nb	qda	rfor	svm
1	0.651	0.539	0.556	0.481	0.51	0.632	0.568
2	0.688	0.563	0.606	0.572	0.572	0.653	0.605
3	0.755	0.614	0.718	0.694	0.704	0.737	0.695
4	0.579	0.571	0.58	0.618	0.602	0.583	0.567
5	0.951	0.892	0.903	0.919	0.918	0.937	0.935
6	0.858	0.794	0.813	0.814	0.822	0.844	0.86
7	0.877	0.804	0.853	0.83	0.827	0.881	0.872
8	0.812	0.729	0.788	0.77	0.775	0.818	0.807
9	0.709	0.569	0.692	0.627	0.657	0.65	0.691
10	0.462	0.506	0.477	0.397	0.339	0.468	0.406
11	0.619	0.538	0.617	0.575	0.612	0.581	0.614
12	0.741	0.597	0.73	0.693	0.688	0.711	0.727
13	0.722	0.568	0.669	0.596	0.577	0.655	0.616
14	0.635	0.535	0.699	0.615	0.6	0.616	0.657
15	0.389	0.476	0.391	0.424	0.404	0.46	0.389
16	0.776	0.589	0.796	0.833	0.848	0.719	0.877
17	0.752	0.558	0.818	0.812	0.729	0.653	0.867
18	0.273	0.479	0.288	0.24	0.257	0.379	0.3
19	0.456	0.495	0.47	0.364	0.401	0.512	0.384
20	0.542	0.519	0.485	0.386	0.414	0.536	0.434
21	0.533	0.519	0.46	0.468	0.46	0.541	0.392
22	0.664	0.568	0.653	0.628	0.618	0.623	0.658
23	0.648	0.544	0.596	0.568	0.55	0.633	0.581
24	0.557	0.518	0.52	0.524	0.51	0.557	0.516
25	0.758	0.686	0.705	0.653	0.66	0.757	0.736
26	0.718	0.659	0.635	0.643	0.635	0.731	0.685
27	0.711	0.65	0.627	0.61	0.61	0.7	0.705
28	0.741	0.685	0.67	0.632	0.641	0.742	0.725
29	0.67	0.619	0.622	0.572	0.571	0.656	0.647
30	0.57	0.527	0.514	0.511	0.495	0.536	0.558
31	0.676	0.591	0.609	0.59	0.535	0.67	0.593
32	0.603	0.56	0.607	0.467	0.449	0.569	0.611
33	0.721	0.559	0.72	0.605	0.632	0.72	0.703
34	0.865	0.704	0.864	0.826	0.826	0.837	0.861
35	0.868	0.612	0.904	0.835	0.851	0.747	0.877
36	0.568	0.518	0.535	0.523	0.507	0.505	0.558
37	0.241	0.465	0.289	0.253	0.255	0.405	0.285
38	0.718	0.56	0.666	0.659	0.668	0.643	0.717
39	0.489	0.501	0.529	0.359	0.373	0.497	0.475
40	0.852	0.53	0.853	0.825	0.802	0.668	0.84
41	0.481	0.489	0.526	0.485	0.547	0.505	0.486
42	0.399	0.49	0.776	0.485	0.278	0.504	0.271
43	0.564	0.527	0.559	0.442	0.432	0.579	0.441
44	0.575	0.547	0.562	0.48	0.529	0.58	0.528
45	0.657	0.57	0.604	0.545	0.542	0.629	0.595
46	0.646	0.58	0.602	0.531	0.532	0.605	0.584
47	0.707	0.674	0.673	0.618	0.626	0.7	0.696
48	0.871	0.804	0.814	0.833	0.828	0.85	0.863
49	0.854	0.807	0.789	0.795	0.802	0.841	0.84
50	0.955	0.93	0.87	0.946	0.945	0.95	0.951
51	0.928	0.865	0.842	0.882	0.884	0.926	0.917
52	0.847	0.772	0.784	0.79	0.79	0.848	0.827
53	0.717	0.67	0.675	0.628	0.632	0.708	0.716
54	0.763	0.64	0.719	0.652	0.653	0.756	0.737
55	0.803	0.672	0.757	0.698	0.692	0.769	0.755
56	0.73	0.602	0.666	0.6	0.614	0.732	0.654
57	0.769	0.583	0.747	0.701	0.69	0.72	0.729
58	0.509	0.508	0.553	0.42	0.432	0.556	0.484
59	0.527	0.526	0.544	0.378	0.425	0.557	0.521
60	0.563	0.504	0.553	0.462	0.469	0.546	0.471
61	0.616	0.545	0.62	0.524	0.529	0.581	0.576
62	0.526	0.531	0.508	0.438	0.462	0.494	0.459
63	0.526	0.568	0.64	0.562	0.626	0.579	0.656
64	0.63	0.584	0.66	0.674	0.625	0.594	0.67
65	0.816	0.632	0.85	0.811	0.81	0.781	0.835
66	0.551	0.509	0.5	0.421	0.417	0.507	0.481
67	0.606	0.543	0.518	0.435	0.461	0.587	0.508
68	0.728	0.588	0.666	0.575	0.567	0.701	0.649
69	0.679	0.562	0.617	0.552	0.502	0.605	0.557
70	0.646	0.539	0.674	0.474	0.551	0.621	0.646
71	0.606	0.546	0.632	0.55	0.504	0.592	0.573
72	0.699	0.583	0.665	0.565	0.574	0.664	0.617
73	0.719	0.585	0.698	0.602	0.625	0.643	0.678
74	0.604	0.523	0.559	0.568	0.557	0.575	0.529
75	0.572	0.528	0.585	0.57	0.54	0.567	0.554
76	0.171	0.384	0.128	0.124	0.209	0.308	0.141
77	0.61	0.54	0.584	0.544	0.53	0.587	0.591
78	0.754	0.61	0.777	0.715	0.693	0.698	0.707
79	0.848	0.663	0.854	0.792	0.772	0.796	0.844
80	0.828	0.713	0.75	0.706	0.712	0.8	0.786
81	0.724	0.669	0.659	0.612	0.609	0.702	0.705
82	0.688	0.604	0.647	0.546	0.567	0.676	0.67
83	0.583	0.557	0.56	0.473	0.481	0.584	0.537
84	0.694	0.59	0.634	0.589	0.576	0.701	0.658
85	0.721	0.607	0.699	0.6	0.611	0.705	0.683
86	0.714	0.623	0.666	0.595	0.588	0.686	0.671
87	0.706	0.623	0.636	0.562	0.574	0.683	0.653
88	0.766	0.646	0.673	0.616	0.598	0.741	0.728
89	0.618	0.551	0.552	0.482	0.534	0.61	0.571
90	0.513	0.509	0.444	0.425	0.427	0.507	0.469
91	0.697	0.586	0.636	0.583	0.58	0.668	0.626
92	0.514	0.518	0.479	0.443	0.433	0.516	0.496
93	0.502	0.515	0.459	0.407	0.414	0.492	0.482
94	0.79	0.686	0.73	0.715	0.706	0.759	0.746
95	0.671	0.643	0.598	0.645	0.644	0.661	0.648
96	0.787	0.712	0.705	0.696	0.699	0.782	0.755
97	0.685	0.615	0.535	0.602	0.611	0.665	0.621
98	0.665	0.655	0.597	0.642	0.63	0.658	0.666
99	1	1	1	1	0.5	1	1
