## Supplementary material for "Evolution of drug resistance drives progressive destabilizations in functionally conserved molecular dynamics of the flap region of the HIV-1 protease": 6dgx_monomer_human_1.csv

position	ada	knn	lda	nb	qda	rfor	svm
1	0.312	0.415	0.24	0.204	0.214	0.333	0.222
2	0.392	0.493	0.345	0.269	0.28	0.416	0.3
3	0.603	0.538	0.546	0.54	0.517	0.575	0.531
4	0.641	0.58	0.611	0.677	0.608	0.604	0.636
5	0.721	0.673	0.594	0.67	0.67	0.719	0.721
6	0.748	0.71	0.683	0.697	0.699	0.75	0.757
7	0.793	0.707	0.735	0.716	0.729	0.797	0.79
8	0.713	0.648	0.688	0.677	0.651	0.708	0.701
9	0.626	0.548	0.581	0.555	0.538	0.587	0.601
10	0.343	0.503	0.333	0.291	0.286	0.468	0.282
11	0.623	0.521	0.602	0.602	0.587	0.604	0.606
12	0.613	0.595	0.648	0.614	0.622	0.643	0.643
13	0.471	0.478	0.444	0.386	0.374	0.491	0.438
14	0.431	0.472	0.387	0.417	0.372	0.476	0.406
15	0.659	0.575	0.659	0.659	0.662	0.644	0.615
16	0.785	0.617	0.854	0.839	0.841	0.712	0.86
17	0.733	0.547	0.851	0.838	0.763	0.649	0.888
18	0.341	0.493	0.394	0.366	0.318	0.417	0.359
19	0.389	0.511	0.368	0.275	0.258	0.409	0.283
20	0.46	0.477	0.446	0.342	0.363	0.462	0.384
21	0.545	0.522	0.478	0.434	0.481	0.542	0.413
22	0.694	0.579	0.68	0.656	0.63	0.642	0.684
23	0.583	0.557	0.549	0.52	0.545	0.579	0.563
24	0.583	0.534	0.591	0.635	0.653	0.601	0.583
25	0.944	0.849	0.921	0.908	0.901	0.947	0.94
26	0.962	0.92	0.945	0.941	0.946	0.967	0.966
27	0.925	0.85	0.887	0.888	0.885	0.925	0.915
28	0.779	0.705	0.707	0.692	0.693	0.762	0.742
29	0.633	0.562	0.572	0.5	0.496	0.615	0.587
30	0.76	0.658	0.725	0.681	0.685	0.737	0.737
31	0.717	0.581	0.652	0.58	0.577	0.688	0.633
32	0.542	0.518	0.488	0.404	0.407	0.535	0.471
33	0.58	0.529	0.536	0.463	0.417	0.557	0.499
34	0.607	0.528	0.588	0.549	0.55	0.599	0.599
35	0.429	0.53	0.493	0.344	0.433	0.508	0.443
36	0.507	0.477	0.508	0.44	0.426	0.472	0.378
37	0.464	0.469	0.543	0.472	0.395	0.49	0.55
38	0.677	0.577	0.669	0.574	0.62	0.626	0.636
39	0.72	0.603	0.721	0.651	0.647	0.674	0.692
40	0.559	0.535	0.624	0.621	0.576	0.551	0.664
41	0.679	0.559	0.696	0.724	0.725	0.655	0.721
42	0.61	0.528	0.561	0.464	0.389	0.505	0.383
43	0.453	0.507	0.511	0.366	0.389	0.525	0.415
44	0.538	0.535	0.518	0.466	0.492	0.519	0.48
45	0.577	0.517	0.516	0.437	0.455	0.567	0.508
46	0.576	0.538	0.573	0.492	0.465	0.566	0.543
47	0.642	0.578	0.559	0.49	0.492	0.587	0.587
48	0.796	0.732	0.739	0.751	0.745	0.793	0.776
49	0.714	0.644	0.606	0.628	0.629	0.712	0.688
50	0.848	0.829	0.721	0.845	0.832	0.847	0.851
51	0.756	0.72	0.628	0.657	0.661	0.737	0.728
52	0.766	0.692	0.708	0.672	0.696	0.757	0.75
53	0.71	0.635	0.641	0.594	0.585	0.706	0.697
54	0.672	0.596	0.609	0.547	0.538	0.644	0.639
55	0.692	0.586	0.618	0.554	0.549	0.658	0.623
56	0.705	0.589	0.65	0.585	0.6	0.699	0.63
57	0.655	0.551	0.619	0.562	0.557	0.629	0.626
58	0.525	0.542	0.531	0.415	0.456	0.559	0.482
59	0.451	0.494	0.485	0.362	0.398	0.502	0.39
60	0.484	0.485	0.493	0.358	0.431	0.507	0.526
61	0.659	0.534	0.609	0.528	0.573	0.595	0.592
62	0.511	0.519	0.505	0.402	0.462	0.502	0.445
63	0.553	0.518	0.534	0.499	0.586	0.56	0.567
64	0.692	0.561	0.711	0.768	0.697	0.687	0.728
65	0.835	0.647	0.84	0.825	0.855	0.794	0.848
66	0.325	0.426	0.284	0.227	0.211	0.377	0.27
67	0.252	0.344	0.167	0.126	0.129	0.26	0.163
68	0.491	0.496	0.454	0.358	0.376	0.512	0.446
69	0.37	0.471	0.365	0.273	0.271	0.417	0.355
70	0.578	0.544	0.56	0.438	0.507	0.563	0.502
71	0.59	0.551	0.631	0.531	0.465	0.599	0.555
72	0.618	0.567	0.607	0.523	0.511	0.59	0.571
73	0.569	0.544	0.54	0.465	0.457	0.562	0.517
74	0.736	0.58	0.717	0.686	0.687	0.696	0.697
75	0.619	0.55	0.589	0.563	0.564	0.59	0.556
76	0.385	0.495	0.261	0.298	0.336	0.426	0.291
77	0.54	0.497	0.523	0.451	0.474	0.516	0.507
78	0.473	0.505	0.476	0.419	0.383	0.516	0.388
79	0.637	0.585	0.611	0.547	0.542	0.627	0.603
80	0.668	0.602	0.57	0.495	0.501	0.626	0.613
81	0.585	0.572	0.516	0.452	0.449	0.577	0.558
82	0.603	0.558	0.538	0.459	0.466	0.594	0.542
83	0.571	0.56	0.538	0.456	0.449	0.585	0.516
84	0.716	0.645	0.665	0.603	0.596	0.695	0.669
85	0.715	0.628	0.654	0.592	0.59	0.683	0.669
86	0.833	0.682	0.82	0.744	0.759	0.808	0.808
87	0.762	0.647	0.713	0.672	0.676	0.757	0.745
88	0.625	0.602	0.535	0.515	0.545	0.668	0.592
89	0.632	0.567	0.556	0.481	0.501	0.64	0.55
90	0.788	0.681	0.747	0.672	0.697	0.766	0.759
91	0.668	0.593	0.685	0.578	0.623	0.689	0.649
92	0.33	0.419	0.299	0.274	0.298	0.385	0.316
93	0.371	0.422	0.356	0.305	0.314	0.393	0.346
94	0.672	0.625	0.594	0.549	0.565	0.637	0.634
95	0.888	0.863	0.848	0.879	0.881	0.893	0.89
96	0.791	0.712	0.716	0.723	0.706	0.781	0.764
97	0.857	0.813	0.827	0.828	0.828	0.859	0.855
98	0.825	0.79	0.8	0.803	0.804	0.818	0.82
99	1	1	1	1	0.5	1	1
