## Supplementary material for "Evolution of drug resistance drives progressive destabilizations in functionally conserved molecular dynamics of the flap region of the HIV-1 protease": classpositionHISTOada_1b11_monomer_feline.txt

position	sum	dRMSF
1	0.764	0.1074456
2	0.785	0.135516
3	0.721	0.1267073
4	0.349	0.163191
5	0.903	0.1140064
6	0.711	0.07316504
7	0.953	0.1938067
8	0.971	0.2150891
9	0.954	0.1067188
10	0.37	-0.006536545
11	0.564	0.00225807
12	0.125	-0.04155048
13	0.298	-0.05400403
14	0.285	-0.05989193
15	0.001	-0.07931835
16	0.993	-0.2652028
17	0.997	-0.3282014
18	0.014	-0.08831925
19	0.398	-0.01185501
20	0.251	-0.02964755
21	0.496	0.000113395
22	0.623	0.007483755
23	0.739	0.03424219
24	0.57	-0.03052406
25	0.493	-0.0090035
26	0.559	0.003184175
27	0.333	-0.02776976
28	0.794	0.06444855
29	0.94	0.09065306
30	0.767	0.05186347
31	0.964	0.09214255
32	0.723	0.02976951
33	0.707	0.0065136
34	0.264	-0.03668725
35	0.112	-0.09661709
36	0.237	-0.09024888
37	0.893	-0.1405492
38	0.609	-0.03026877
39	0.247	-0.09056403
40	0.741	-0.1429377
41	0.745	-0.09725647
42	0.336	-0.02961103
43	0.789	0.08829637
44	0.634	0.03938014
45	0.694	0.03133823
46	0.257	-0.07851628
47	0.545	-0.000336305
48	0.573	-0.03155796
49	0.174	-0.1175241
50	0.222	-0.1332114
51	0.031	-0.2734785
52	0.391	-0.09938414
53	0.342	-0.03566342
54	0.919	0.1399321
55	0.914	0.1865095
56	0.997	0.2958734
57	1	0.5061737
58	1	0.3393256
59	0.976	0.2054134
60	0.645	0.05842601
61	0.786	0.03298519
62	0.761	0.0323408
63	0.415	-0.05626602
64	0.293	-0.05082039
65	0.6	-0.0350542
66	0.294	-0.03959989
67	0.116	-0.1367366
68	0.028	-0.1980355
69	0.175	-0.08184892
70	0.111	-0.09325092
71	0.176	-0.06991393
72	0.267	-0.0439017
73	0.552	0.0337474
74	0.516	0.06427637
75	0.981	0.1731668
76	0.42	0.1617733
77	0.96	0.167142
78	0.765	0.09389624
79	0.809	0.002369915
80	0.392	-0.02995604
81	0.258	-0.06818143
82	0.414	-0.01049186
83	0.909	0.1019455
84	0.952	0.0833962
85	0.873	0.06382266
86	0.802	0.01907576
87	0.612	-0.01109383
88	0.296	-0.04497454
89	0.691	0.0128299
90	0.968	0.0752866
91	0.639	0.02678752
92	0.305	-0.03279243
93	0.334	-0.02775154
94	0.275	-0.06853782
95	0.388	0.01046525
96	0.277	-0.03684612
97	0.251	-0.1217102
98	0.111	-0.1371866
99	0	-0.2604945
