## Supplementary material for "Evolution of drug resistance drives progressive destabilizations in functionally conserved molecular dynamics of the flap region of the HIV-1 protease": classpositionHISTOada_6dgx_monomer_human_2.txt

position	sum	dRMSF
1	0.884	0.2125141
2	0.835	0.1407473
3	0.895	0.1758092
4	0.666	0.140184
5	0.982	0.1940983
6	0.844	0.1118802
7	0.731	0.072071
8	0.794	0.06708917
9	0.892	0.06738175
10	0.509	0.006925055
11	0.618	0.00418307
12	0.487	-0.003368275
13	0.479	-0.004353525
14	0.481	0.00050577
15	0.531	-0.009484145
16	0.496	-0.01912704
17	0.328	-0.01329249
18	0.52	0.00243615
19	0.442	0.005514095
20	0.457	-0.00671245
21	0.56	0.005179295
22	0.606	0.007320755
23	0.619	0.01695279
24	0.353	0.01968294
25	0.827	0.0590402
26	0.804	0.06050627
27	0.86	0.07153265
28	0.681	0.04005106
29	0.64	0.02962446
30	0.586	0.02955167
31	0.593	0.009116555
32	0.481	-0.002517595
33	0.5	0.001949
34	0.621	0.00192905
35	0.316	-0.0119678
36	0.448	-0.01247248
37	0.38	0.00759682
38	0.598	0.01614903
39	0.651	0.03433857
40	0.525	-0.0077351
41	0.633	-0.02852497
42	0.311	-0.00782823
43	0.473	0.007244365
44	0.556	0.01149824
45	0.63	0.02449343
46	0.609	0.02880902
47	0.624	0.0397706
48	0.763	0.05298514
49	0.58	0.01995652
50	0.688	0.03534859
51	0.792	0.1087793
52	0.798	0.06542286
53	0.677	0.04860997
54	0.612	0.0387719
55	0.69	0.04645533
56	0.689	0.03146471
57	0.673	0.02174975
58	0.489	0.00878328
59	0.511	0.01296625
60	0.521	0.01955041
61	0.549	0.02137249
62	0.526	0.01666881
63	0.479	0.009566485
64	0.394	0.001156315
65	0.584	9.1505e-05
66	0.536	0.01430711
67	0.665	0.04546361
68	0.64	0.03777604
69	0.569	0.02040848
70	0.546	0.02040298
71	0.509	0.005145565
72	0.536	0.0065597
73	0.474	0.006606405
74	0.512	0.004729475
75	0.541	0.0093768
76	0.498	-0.00486567
77	0.544	0.006316445
78	0.391	-0.00595566
79	0.571	-0.001931185
80	0.628	0.01654736
81	0.576	0.005279965
82	0.498	0.003656035
83	0.539	0.009475475
84	0.602	0.0143924
85	0.691	0.03331275
86	0.575	0.01841176
87	0.645	0.02911477
88	0.637	0.02315865
89	0.535	0.0164343
90	0.754	0.0310239
91	0.695	0.04452132
92	0.521	0.02161086
93	0.518	0.02651336
94	0.684	0.07298128
95	0.545	0.06564284
96	0.882	0.1315074
97	0.975	0.08383447
98	0.941	0.1377233
99	1	0.1488249
