## Supplementary material for "Evolution of drug resistance drives progressive destabilizations in functionally conserved molecular dynamics of the flap region of the HIV-1 protease": classpositionHISTOknn_1b11_monomer_feline.txt

position	sum	dRMSF
1	0.588	0.1074456
2	0.601	0.135516
3	0.608	0.1267073
4	0.457	0.163191
5	0.843	0.1140064
6	0.689	0.07316504
7	0.883	0.1938067
8	0.86	0.2150891
9	0.772	0.1067188
10	0.517	-0.006536545
11	0.465	0.00225807
12	0.28	-0.04155048
13	0.492	-0.05400403
14	0.477	-0.05989193
15	0.245	-0.07931835
16	0.751	-0.2652028
17	0.693	-0.3282014
18	0.393	-0.08831925
19	0.52	-0.01185501
20	0.436	-0.02964755
21	0.527	0.000113395
22	0.577	0.007483755
23	0.66	0.03424219
24	0.552	-0.03052406
25	0.468	-0.0090035
26	0.523	0.003184175
27	0.365	-0.02776976
28	0.708	0.06444855
29	0.821	0.09065306
30	0.656	0.05186347
31	0.764	0.09214255
32	0.614	0.02976951
33	0.593	0.0065136
34	0.416	-0.03668725
35	0.467	-0.09661709
36	0.469	-0.09024888
37	0.545	-0.1405492
38	0.508	-0.03026877
39	0.442	-0.09056403
40	0.58	-0.1429377
41	0.627	-0.09725647
42	0.542	-0.02961103
43	0.573	0.08829637
44	0.563	0.03938014
45	0.55	0.03133823
46	0.404	-0.07851628
47	0.522	-0.000336305
48	0.539	-0.03155796
49	0.241	-0.1175241
50	0.246	-0.1332114
51	0.063	-0.2734785
52	0.428	-0.09938414
53	0.399	-0.03566342
54	0.752	0.1399321
55	0.704	0.1865095
56	0.832	0.2958734
57	0.899	0.5061737
58	0.598	0.3393256
59	0.626	0.2054134
60	0.54	0.05842601
61	0.551	0.03298519
62	0.555	0.0323408
63	0.443	-0.05626602
64	0.425	-0.05082039
65	0.533	-0.0350542
66	0.411	-0.03959989
67	0.26	-0.1367366
68	0.199	-0.1980355
69	0.415	-0.08184892
70	0.365	-0.09325092
71	0.351	-0.06991393
72	0.423	-0.0439017
73	0.532	0.0337474
74	0.491	0.06427637
75	0.656	0.1731668
76	0.51	0.1617733
77	0.703	0.167142
78	0.608	0.09389624
79	0.6	0.002369915
80	0.422	-0.02995604
81	0.35	-0.06818143
82	0.449	-0.01049186
83	0.741	0.1019455
84	0.739	0.0833962
85	0.69	0.06382266
86	0.676	0.01907576
87	0.564	-0.01109383
88	0.329	-0.04497454
89	0.602	0.0128299
90	0.832	0.0752866
91	0.58	0.02678752
92	0.403	-0.03279243
93	0.4	-0.02775154
94	0.34	-0.06853782
95	0.376	0.01046525
96	0.363	-0.03684612
97	0.582	-0.1217102
98	0.174	-0.1371866
99	0	-0.2604945
