## Supplementary material for "Evolution of drug resistance drives progressive destabilizations in functionally conserved molecular dynamics of the flap region of the HIV-1 protease": classpositionHISTOlda_1b11_monomer_feline.txt

position	sum	dRMSF
1	0.677	0.1074456
2	0.757	0.135516
3	0.678	0.1267073
4	0.381	0.163191
5	0.815	0.1140064
6	0.667	0.07316504
7	0.934	0.1938067
8	0.962	0.2150891
9	0.959	0.1067188
10	0.405	-0.006536545
11	0.491	0.00225807
12	0.08	-0.04155048
13	0.486	-0.05400403
14	0.25	-0.05989193
15	0.002	-0.07931835
16	1	-0.2652028
17	0.997	-0.3282014
18	0.021	-0.08831925
19	0.455	-0.01185501
20	0.208	-0.02964755
21	0.494	0.000113395
22	0.64	0.007483755
23	0.765	0.03424219
24	0.484	-0.03052406
25	0.406	-0.0090035
26	0.446	0.003184175
27	0.233	-0.02776976
28	0.726	0.06444855
29	0.908	0.09065306
30	0.721	0.05186347
31	0.94	0.09214255
32	0.718	0.02976951
33	0.738	0.0065136
34	0.284	-0.03668725
35	0.147	-0.09661709
36	0.291	-0.09024888
37	0.838	-0.1405492
38	0.603	-0.03026877
39	0.272	-0.09056403
40	0.589	-0.1429377
41	0.779	-0.09725647
42	0.971	-0.02961103
43	0.849	0.08829637
44	0.675	0.03938014
45	0.594	0.03133823
46	0.266	-0.07851628
47	0.53	-0.000336305
48	0.581	-0.03155796
49	0.093	-0.1175241
50	0.122	-0.1332114
51	0.015	-0.2734785
52	0.33	-0.09938414
53	0.289	-0.03566342
54	0.887	0.1399321
55	0.822	0.1865095
56	0.993	0.2958734
57	1	0.5061737
58	0.999	0.3393256
59	0.993	0.2054134
60	0.627	0.05842601
61	0.781	0.03298519
62	0.824	0.0323408
63	0.22	-0.05626602
64	0.335	-0.05082039
65	0.653	-0.0350542
66	0.213	-0.03959989
67	0.079	-0.1367366
68	0.018	-0.1980355
69	0.167	-0.08184892
70	0.097	-0.09325092
71	0.164	-0.06991393
72	0.222	-0.0439017
73	0.529	0.0337474
74	0.453	0.06427637
75	0.973	0.1731668
76	0.687	0.1617733
77	0.946	0.167142
78	0.774	0.09389624
79	0.743	0.002369915
80	0.315	-0.02995604
81	0.209	-0.06818143
82	0.337	-0.01049186
83	0.884	0.1019455
84	0.916	0.0833962
85	0.839	0.06382266
86	0.746	0.01907576
87	0.616	-0.01109383
88	0.211	-0.04497454
89	0.693	0.0128299
90	0.954	0.0752866
91	0.649	0.02678752
92	0.276	-0.03279243
93	0.286	-0.02775154
94	0.233	-0.06853782
95	0.302	0.01046525
96	0.223	-0.03684612
97	0.536	-0.1217102
98	0.141	-0.1371866
99	0	-0.2604945
