## Supplementary material for "Evolution of drug resistance drives progressive destabilizations in functionally conserved molecular dynamics of the flap region of the HIV-1 protease": classpositionHISTOlda_1yti_monomer_simian.txt

position	sum	dRMSF
1	0.556	0.03327695
2	0.606	0.06122828
3	0.718	0.09856149
4	0.58	0.07557036
5	0.903	0.1363247
6	0.813	0.1183603
7	0.853	0.0970407
8	0.788	0.07056577
9	0.692	0.03583656
10	0.477	0.01164595
11	0.617	0.01929027
12	0.73	0.03873262
13	0.669	0.04343337
14	0.699	0.02879067
15	0.391	-0.03449844
16	0.796	-0.1214655
17	0.818	-0.1052516
18	0.288	-0.02766365
19	0.47	0.000456195
20	0.485	0.01345765
21	0.46	-0.002828505
22	0.653	0.007729955
23	0.596	0.02064939
24	0.52	0.02189544
25	0.705	0.0452138
26	0.635	0.04275998
27	0.627	0.03740915
28	0.67	0.04797605
29	0.622	0.03053276
30	0.514	0.04077777
31	0.609	0.01955386
32	0.607	0.0122087
33	0.72	0.0385538
34	0.864	0.06055215
35	0.904	0.1434138
36	0.535	0.06002803
37	0.289	0.01015552
38	0.666	0.09623483
39	0.529	-0.01111643
40	0.853	0.0048279
41	0.526	0.04155523
42	0.776	0.03055697
43	0.559	0.03166197
44	0.562	0.02621354
45	0.604	0.03607463
46	0.602	0.03521282
47	0.673	0.0594319
48	0.814	0.1015079
49	0.789	0.1182214
50	0.87	0.1884409
51	0.842	0.1931079
52	0.784	0.1146987
53	0.675	0.07661098
54	0.719	0.0717689
55	0.757	0.07429403
56	0.666	0.04801722
57	0.747	0.03700765
58	0.553	0.01755418
59	0.544	-0.00076975
60	0.553	0.01560112
61	0.62	0.02890789
62	0.508	0.009859905
63	0.64	-0.01154762
64	0.66	-0.01618069
65	0.85	0.01378781
66	0.5	0.01338291
67	0.518	0.01882181
68	0.666	0.05563315
69	0.617	0.03394448
70	0.674	0.02209818
71	0.632	0.01552456
72	0.665	0.0645197
73	0.698	0.0266331
74	0.559	0.01597767
75	0.585	0.0072576
76	0.128	-0.02768337
77	0.584	0.03336195
78	0.777	0.08254394
79	0.854	0.101332
80	0.75	0.07553696
81	0.659	0.06696956
82	0.647	0.04032933
83	0.56	0.02071987
84	0.634	0.02911849
85	0.699	0.03239925
86	0.666	0.03215476
87	0.636	0.02912577
88	0.673	0.03571246
89	0.552	0.0192247
90	0.444	0.0271857
91	0.636	0.04216813
92	0.479	0.02887167
93	0.459	0.00643376
94	0.73	0.05702178
95	0.598	0.04578994
96	0.705	0.06295648
97	0.535	0.03492427
98	0.597	0.07075462
99	1	0.09955443
