## Supplementary material for "Evolution of drug resistance drives progressive destabilizations in functionally conserved molecular dynamics of the flap region of the HIV-1 protease": classpositionHISTOnb_1b11_monomer_feline.txt

position	sum	dRMSF
1	0.633	0.1074456
2	0.691	0.135516
3	0.687	0.1267073
4	0.527	0.163191
5	0.851	0.1140064
6	0.682	0.07316504
7	0.929	0.1938067
8	0.959	0.2150891
9	0.931	0.1067188
10	0.361	-0.006536545
11	0.411	0.00225807
12	0.081	-0.04155048
13	0.332	-0.05400403
14	0.515	-0.05989193
15	0.003	-0.07931835
16	0.998	-0.2652028
17	0.999	-0.3282014
18	0.03	-0.08831925
19	0.304	-0.01185501
20	0.193	-0.02964755
21	0.469	0.000113395
22	0.579	0.007483755
23	0.695	0.03424219
24	0.591	-0.03052406
25	0.368	-0.0090035
26	0.456	0.003184175
27	0.255	-0.02776976
28	0.729	0.06444855
29	0.898	0.09065306
30	0.689	0.05186347
31	0.933	0.09214255
32	0.597	0.02976951
33	0.688	0.0065136
34	0.264	-0.03668725
35	0.358	-0.09661709
36	0.567	-0.09024888
37	0.882	-0.1405492
38	0.537	-0.03026877
39	0.228	-0.09056403
40	0.607	-0.1429377
41	0.757	-0.09725647
42	0.651	-0.02961103
43	0.74	0.08829637
44	0.587	0.03938014
45	0.519	0.03133823
46	0.214	-0.07851628
47	0.386	-0.000336305
48	0.556	-0.03155796
49	0.126	-0.1175241
50	0.204	-0.1332114
51	0.017	-0.2734785
52	0.251	-0.09938414
53	0.245	-0.03566342
54	0.869	0.1399321
55	0.813	0.1865095
56	0.99	0.2958734
57	1	0.5061737
58	0.998	0.3393256
59	0.973	0.2054134
60	0.547	0.05842601
61	0.718	0.03298519
62	0.785	0.0323408
63	0.237	-0.05626602
64	0.291	-0.05082039
65	0.445	-0.0350542
66	0.051	-0.03959989
67	0.06	-0.1367366
68	0.016	-0.1980355
69	0.14	-0.08184892
70	0.068	-0.09325092
71	0.104	-0.06991393
72	0.142	-0.0439017
73	0.49	0.0337474
74	0.501	0.06427637
75	0.966	0.1731668
76	0.468	0.1617733
77	0.959	0.167142
78	0.689	0.09389624
79	0.761	0.002369915
80	0.283	-0.02995604
81	0.151	-0.06818143
82	0.274	-0.01049186
83	0.831	0.1019455
84	0.869	0.0833962
85	0.776	0.06382266
86	0.707	0.01907576
87	0.619	-0.01109383
88	0.2	-0.04497454
89	0.709	0.0128299
90	0.939	0.0752866
91	0.553	0.02678752
92	0.232	-0.03279243
93	0.259	-0.02775154
94	0.234	-0.06853782
95	0.357	0.01046525
96	0.225	-0.03684612
97	0.891	-0.1217102
98	0.181	-0.1371866
99	0	-0.2604945
