## Supplementary material for "Evolution of drug resistance drives progressive destabilizations in functionally conserved molecular dynamics of the flap region of the HIV-1 protease": classpositionHISTOnb_1ytj_monomer_simian.txt

position	sum	dRMSF
1	0.893	0.2376816
2	0.635	0.1097109
3	0.854	0.1739133
4	0.753	0.1196681
5	0.943	0.1673272
6	0.709	0.07272194
7	0.602	0.05401241
8	0.691	0.05436346
9	0.799	0.06257305
10	0.338	0.000946555
11	0.625	0.01544987
12	0.728	0.03739962
13	0.568	0.03854917
14	0.588	0.01824237
15	0.511	-0.04632404
16	0.864	-0.1310952
17	0.894	-0.1257967
18	0.246	-0.03387215
19	0.376	0.007223095
20	0.438	0.01688785
21	0.428	-0.006079105
22	0.658	0.002838755
23	0.589	0.02235979
24	0.674	0.03419404
25	0.719	0.0586121
26	0.76	0.07033217
27	0.8	0.08177975
28	0.665	0.05134005
29	0.643	0.04660446
30	0.647	0.05676477
31	0.755	0.05489735
32	0.498	0.02153981
33	0.661	0.0373213
34	0.821	0.06827475
35	0.92	0.1962477
36	0.705	0.07919953
37	0.288	0.00773402
38	0.625	0.106975
39	0.442	-0.01547323
40	0.858	0.0023035
41	0.43	0.04904413
42	0.305	0.03405357
43	0.396	0.02849247
44	0.425	0.02220224
45	0.529	0.04178463
46	0.544	0.04721132
47	0.613	0.05927169
48	0.78	0.09167464
49	0.708	0.09230462
50	0.869	0.133314
51	0.858	0.2009198
52	0.806	0.1278326
53	0.616	0.07603017
54	0.593	0.0603932
55	0.588	0.05344843
56	0.536	0.03024321
57	0.607	0.03067385
58	0.48	0.02003838
59	0.475	0.01054805
60	0.536	0.01648842
61	0.467	0.01790709
62	0.356	-0.005577295
63	0.494	-0.02275372
64	0.627	-0.02182929
65	0.825	-0.001711595
66	0.333	-0.00781579
67	0.29	-0.02506039
68	0.461	0.03465765
69	0.452	0.02132208
70	0.453	0.01607258
71	0.607	0.01412636
72	0.607	0.0611326
73	0.589	0.0371057
74	0.603	0.04989447
75	0.53	0.0404996
76	0.198	0.00295483
77	0.531	0.03363944
78	0.564	0.05337974
79	0.658	0.05106602
80	0.522	0.03185786
81	0.498	0.03269636
82	0.472	0.02367884
83	0.459	0.02063048
84	0.568	0.03159779
85	0.592	0.03090315
86	0.59	0.03680976
87	0.578	0.04224967
88	0.549	0.03340295
89	0.481	0.0238866
90	0.415	0.0239685
91	0.567	0.02086442
92	0.415	0.01986296
93	0.372	0.00368216
94	0.58	0.03919868
95	0.53	0.06499674
96	0.758	0.1096898
97	0.998	0.1559176
98	0.969	0.2200114
99	1	0.2002465
