## Supplementary material for "Evolution of drug resistance drives progressive destabilizations in functionally conserved molecular dynamics of the flap region of the HIV-1 protease": classpositionHISTOqda_1b11_monomer_feline.txt

position	sum	dRMSF
1	0.631	0.1074456
2	0.75	0.135516
3	0.685	0.1267073
4	0.558	0.163191
5	0.857	0.1140064
6	0.654	0.07316504
7	0.929	0.1938067
8	0.96	0.2150891
9	0.936	0.1067188
10	0.369	-0.006536545
11	0.458	0.00225807
12	0.094	-0.04155048
13	0.424	-0.05400403
14	0.183	-0.05989193
15	0.004	-0.07931835
16	0.995	-0.2652028
17	0.997	-0.3282014
18	0.03	-0.08831925
19	0.342	-0.01185501
20	0.198	-0.02964755
21	0.483	0.000113395
22	0.58	0.007483755
23	0.717	0.03424219
24	0.537	-0.03052406
25	0.363	-0.0090035
26	0.439	0.003184175
27	0.25	-0.02776976
28	0.716	0.06444855
29	0.886	0.09065306
30	0.678	0.05186347
31	0.925	0.09214255
32	0.603	0.02976951
33	0.712	0.0065136
34	0.266	-0.03668725
35	0.386	-0.09661709
36	0.554	-0.09024888
37	0.777	-0.1405492
38	0.544	-0.03026877
39	0.195	-0.09056403
40	0.63	-0.1429377
41	0.768	-0.09725647
42	0.506	-0.02961103
43	0.711	0.08829637
44	0.59	0.03938014
45	0.5	0.03133823
46	0.214	-0.07851628
47	0.439	-0.000336305
48	0.632	-0.03155796
49	0.129	-0.1175241
50	0.196	-0.1332114
51	0.015	-0.2734785
52	0.305	-0.09938414
53	0.261	-0.03566342
54	0.839	0.1399321
55	0.815	0.1865095
56	0.989	0.2958734
57	1	0.5061737
58	0.998	0.3393256
59	0.955	0.2054134
60	0.556	0.05842601
61	0.71	0.03298519
62	0.775	0.0323408
63	0.328	-0.05626602
64	0.301	-0.05082039
65	0.642	-0.0350542
66	0.167	-0.03959989
67	0.066	-0.1367366
68	0.012	-0.1980355
69	0.141	-0.08184892
70	0.095	-0.09325092
71	0.098	-0.06991393
72	0.148	-0.0439017
73	0.48	0.0337474
74	0.49	0.06427637
75	0.972	0.1731668
76	0.871	0.1617733
77	0.946	0.167142
78	0.675	0.09389624
79	0.726	0.002369915
80	0.287	-0.02995604
81	0.157	-0.06818143
82	0.291	-0.01049186
83	0.842	0.1019455
84	0.859	0.0833962
85	0.803	0.06382266
86	0.72	0.01907576
87	0.636	-0.01109383
88	0.183	-0.04497454
89	0.712	0.0128299
90	0.937	0.0752866
91	0.583	0.02678752
92	0.24	-0.03279243
93	0.247	-0.02775154
94	0.208	-0.06853782
95	0.358	0.01046525
96	0.224	-0.03684612
97	0.888	-0.1217102
98	0.194	-0.1371866
99	0.5	-0.1371866
