## Supplementary material for "Evolution of drug resistance drives progressive destabilizations in functionally conserved molecular dynamics of the flap region of the HIV-1 protease": classpositionHISTOrfor_1b11_monomer_feline.txt

position	sum	dRMSF
1	0.708	0.1074456
2	0.741	0.135516
3	0.68	0.1267073
4	0.447	0.163191
5	0.889	0.1140064
6	0.704	0.07316504
7	0.944	0.1938067
8	0.956	0.2150891
9	0.922	0.1067188
10	0.493	-0.006536545
11	0.483	0.00225807
12	0.123	-0.04155048
13	0.411	-0.05400403
14	0.376	-0.05989193
15	0.183	-0.07931835
16	0.919	-0.2652028
17	0.821	-0.3282014
18	0.216	-0.08831925
19	0.495	-0.01185501
20	0.338	-0.02964755
21	0.528	0.000113395
22	0.587	0.007483755
23	0.785	0.03424219
24	0.552	-0.03052406
25	0.514	-0.0090035
26	0.576	0.003184175
27	0.34	-0.02776976
28	0.81	0.06444855
29	0.917	0.09065306
30	0.746	0.05186347
31	0.928	0.09214255
32	0.725	0.02976951
33	0.695	0.0065136
34	0.315	-0.03668725
35	0.406	-0.09661709
36	0.466	-0.09024888
37	0.701	-0.1405492
38	0.536	-0.03026877
39	0.316	-0.09056403
40	0.702	-0.1429377
41	0.708	-0.09725647
42	0.598	-0.02961103
43	0.659	0.08829637
44	0.606	0.03938014
45	0.6	0.03133823
46	0.275	-0.07851628
47	0.538	-0.000336305
48	0.602	-0.03155796
49	0.168	-0.1175241
50	0.228	-0.1332114
51	0.037	-0.2734785
52	0.442	-0.09938414
53	0.342	-0.03566342
54	0.887	0.1399321
55	0.81	0.1865095
56	0.97	0.2958734
57	0.93	0.5061737
58	0.693	0.3393256
59	0.832	0.2054134
60	0.576	0.05842601
61	0.678	0.03298519
62	0.705	0.0323408
63	0.372	-0.05626602
64	0.352	-0.05082039
65	0.648	-0.0350542
66	0.403	-0.03959989
67	0.139	-0.1367366
68	0.049	-0.1980355
69	0.265	-0.08184892
70	0.222	-0.09325092
71	0.237	-0.06991393
72	0.277	-0.0439017
73	0.535	0.0337474
74	0.454	0.06427637
75	0.886	0.1731668
76	0.553	0.1617733
77	0.902	0.167142
78	0.663	0.09389624
79	0.724	0.002369915
80	0.387	-0.02995604
81	0.251	-0.06818143
82	0.433	-0.01049186
83	0.871	0.1019455
84	0.895	0.0833962
85	0.82	0.06382266
86	0.765	0.01907576
87	0.668	-0.01109383
88	0.296	-0.04497454
89	0.712	0.0128299
90	0.951	0.0752866
91	0.66	0.02678752
92	0.315	-0.03279243
93	0.348	-0.02775154
94	0.282	-0.06853782
95	0.403	0.01046525
96	0.302	-0.03684612
97	0.382	-0.1217102
98	0.126	-0.1371866
99	0	-0.2604945
