## Supplementary material for "Evolution of drug resistance drives progressive destabilizations in functionally conserved molecular dynamics of the flap region of the HIV-1 protease": classpositionHISTOsvm_1b11_monomer_feline.txt

position	sum	dRMSF
1	0.664	0.1074456
2	0.738	0.135516
3	0.675	0.1267073
4	0.432	0.163191
5	0.883	0.1140064
6	0.702	0.07316504
7	0.952	0.1938067
8	0.968	0.2150891
9	0.96	0.1067188
10	0.326	-0.006536545
11	0.501	0.00225807
12	0.086	-0.04155048
13	0.355	-0.05400403
14	0.186	-0.05989193
15	0.002	-0.07931835
16	1	-0.2652028
17	0.919	-0.3282014
18	0.016	-0.08831925
19	0.362	-0.01185501
20	0.203	-0.02964755
21	0.427	0.000113395
22	0.643	0.007483755
23	0.76	0.03424219
24	0.532	-0.03052406
25	0.449	-0.0090035
26	0.525	0.003184175
27	0.313	-0.02776976
28	0.782	0.06444855
29	0.932	0.09065306
30	0.75	0.05186347
31	0.945	0.09214255
32	0.725	0.02976951
33	0.65	0.0065136
34	0.273	-0.03668725
35	0.069	-0.09661709
36	0.307	-0.09024888
37	0.853	-0.1405492
38	0.61	-0.03026877
39	0.245	-0.09056403
40	0.627	-0.1429377
41	0.757	-0.09725647
42	0.344	-0.02961103
43	0.735	0.08829637
44	0.619	0.03938014
45	0.538	0.03133823
46	0.253	-0.07851628
47	0.548	-0.000336305
48	0.578	-0.03155796
49	0.144	-0.1175241
50	0.217	-0.1332114
51	0.03	-0.2734785
52	0.378	-0.09938414
53	0.304	-0.03566342
54	0.896	0.1399321
55	0.87	0.1865095
56	0.994	0.2958734
57	1	0.5061737
58	0.999	0.3393256
59	0.954	0.2054134
60	0.582	0.05842601
61	0.698	0.03298519
62	0.852	0.0323408
63	0.235	-0.05626602
64	0.293	-0.05082039
65	0.516	-0.0350542
66	0.189	-0.03959989
67	0.071	-0.1367366
68	0.016	-0.1980355
69	0.149	-0.08184892
70	0.075	-0.09325092
71	0.201	-0.06991393
72	0.231	-0.0439017
73	0.523	0.0337474
74	0.437	0.06427637
75	0.975	0.1731668
76	0.734	0.1617733
77	0.927	0.167142
78	0.738	0.09389624
79	0.718	0.002369915
80	0.345	-0.02995604
81	0.225	-0.06818143
82	0.369	-0.01049186
83	0.882	0.1019455
84	0.926	0.0833962
85	0.845	0.06382266
86	0.747	0.01907576
87	0.625	-0.01109383
88	0.232	-0.04497454
89	0.71	0.0128299
90	0.956	0.0752866
91	0.652	0.02678752
92	0.265	-0.03279243
93	0.3	-0.02775154
94	0.25	-0.06853782
95	0.363	0.01046525
96	0.277	-0.03684612
97	0.518	-0.1217102
98	0.145	-0.1371866
99	0	-0.2604945
