## Supplementary material for "Evolution of drug resistance drives progressive destabilizations in functionally conserved molecular dynamics of the flap region of the HIV-1 protease": classpositionHISTOsvm_6dgx_monomer_human_1.txt

position	sum	dRMSF
1	0.222	-0.07687485
2	0.3	-0.01823171
3	0.531	0.00816799
4	0.636	0.02395556
5	0.721	0.03612337
6	0.757	0.07727484
7	0.79	0.09326311
8	0.701	0.04836657
9	0.601	0.05787916
10	0.282	-0.01629075
11	0.606	-0.01583323
12	0.643	-0.01255607
13	0.438	-0.01018493
14	0.406	-0.01952573
15	0.615	-0.05950595
16	0.86	-0.1091721
17	0.888	-0.1113308
18	0.359	-0.04650595
19	0.283	-0.02073141
20	0.384	-0.00768335
21	0.413	-0.004278405
22	0.684	0.01332575
23	0.563	0.02947329
24	0.583	0.08412934
25	0.94	0.1094165
26	0.966	0.1623919
27	0.915	0.1186909
28	0.742	0.04970386
29	0.587	0.00640326
30	0.737	0.04691157
31	0.633	0.03023445
32	0.471	0.006560405
33	0.499	0.0111984
34	0.599	0.01267465
35	0.443	0.008542805
36	0.378	0.01025973
37	0.55	-0.01348758
38	0.636	0.006591735
39	0.692	0.05244767
40	0.664	-0.0435621
41	0.721	-0.06976017
42	0.383	-0.01567233
43	0.415	0.01233567
44	0.48	0.01351154
45	0.508	0.01998433
46	0.543	0.01748992
47	0.587	0.02553949
48	0.776	0.05410214
49	0.688	0.05123462
50	0.851	0.1092304
51	0.728	0.08533366
52	0.75	0.05635746
53	0.697	0.05733267
54	0.639	0.0369458
55	0.623	0.04001992
56	0.63	0.03917522
57	0.626	0.02837215
58	0.482	0.01897208
59	0.39	0.00266475
60	0.526	-0.005032185
61	0.592	0.00538269
62	0.445	0.001673405
63	0.567	-0.02431952
64	0.728	-0.02768619
65	0.848	-0.02655979
66	0.27	-0.03436279
67	0.163	-0.08579429
68	0.446	-0.01543315
69	0.355	-0.02118222
70	0.502	0.01029348
71	0.555	0.008064365
72	0.571	0.0343414
73	0.517	0.0188243
74	0.697	0.03177737
75	0.556	0.0134806
76	0.291	-0.00938067
77	0.507	0.007714245
78	0.388	-0.00259656
79	0.603	0.02616441
80	0.613	0.02395076
81	0.558	0.01883497
82	0.542	0.02532593
83	0.516	0.01940058
84	0.669	0.0331951
85	0.669	0.03535935
86	0.808	0.05276757
87	0.745	0.05124407
88	0.592	0.02122635
89	0.55	0.0177583
90	0.759	0.0437626
91	0.649	0.02625562
92	0.316	-0.02870043
93	0.346	-0.03401524
94	0.634	0.02970498
95	0.89	0.09447624
96	0.764	0.05802618
97	0.855	0.06085177
98	0.82	0.06624801
99	1	0.1042929
